# Genome-Scale Modeling of *Rothia mucilaginosa* Reveals Insights into Metabolic Capabilities and Therapeutic Strategies for Cystic Fibrosis

**DOI:** 10.1101/2023.11.20.567620

**Authors:** Nantia Leonidou, Lisa Ostyn, Tom Coenye, Aurélie Crabbé, Andreas Dräger

## Abstract

**Background:** Cystic fibrosis (CF) is an inherited genetic disorder caused by mutations in the cystic fibrosis transmembrane conductance regulator (CFTR) gene, resulting in the production of sticky and thick mucosal fluids. This leads to an environment that facilitates the colonization of various microorganisms, some of which can cause acute and chronic lung infections, while others may have a positive influence on the disease process. *Rothia mucilaginosa*, an oral commensal, is relatively abundant in the lungs of CF patients. Recent studies have unveiled the anti-inflammatory properties of *R. mucilaginosa* using *in vitro* three-dimensional (3-D) lung epithelial cell cultures and *in vivo* mouse models relevant to chronic lung diseases. Apart from a potentially beneficial anti-inflammatory role in chronic lung diseases, *R. mucilaginosa* has been associated with severe infections. This dual nature highlights the bacterium’s complexity and diverse impact on health and disease. However, its metabolic capabilities and genotype-phenotype relationships remain largely unknown.

**Results:** To gain insights into the cellular metabolism and genetic content of *R. mucilaginosa*, we developed the first manually curated genome-scale metabolic model, *i*RM23NL. Through growth kinetic experiments and high-throughput phenotypic microarray testings, we defined its complete catabolic phenome. Subsequently, we assessed the model’s effectiveness in accurately predicting growth behaviors and utilizing multiple substrates. We used constraint-based modeling techniques to formulate novel hypotheses that could expedite the development of antimicrobial strategies. More specifically, we detected putative essential genes and assessed their effect on metabolism under varying nutritional conditions. These predictions could offer novel potential antimicrobial targets without laborious large-scale screening of knock-outs and mutant transposon libraries.

**Conclusion:** Overall, *i*RM23NL demonstrates a solid capability to predict cellular phenotypes and holds immense potential as a valuable resource for accurate predictions in advancing antimicrobial therapies. Moreover, it can guide metabolic engineering to tailor *R. mucilaginosa*’s metabolism for desired performance.
