## Supplementary material for "Genome-Scale Modeling of *Rothia mucilaginosa* Reveals Insights into Metabolic Capabilities and Therapeutic Strategies for Cystic Fibrosis": Table_S1.xlsx

### Sheet: Sheet1
Stock Solutions						Reconstitute 10X M9
Compound	Cstock	For 100 mL add:	Provider			For 10 mL M9 medium add :
KH2PO4	10X	3 g	Fluka	M9 Salts Solution (10X)		1 mL	M9 Salts Solution (10X)
Na2HPO4-2H2O		6 g	Fisher Bioreagents
NaCl		0,5 g	Chem-Lab nv
NH4Cl		1 g	Acros Organics
MgSO4-7H2O	1M	25 g	Fluka			20 μL	1M MgSO4
CaCl2	1M	15 g	Janssen Chimica			1 μL	1M CaCl2
D-glucose	0.2	20 g	Acros Organics	Carbon source		200 μL	20% D-glucose
						8,779 mL	H2O
			Autoclave and store at 4°C.
