## Supplementary material for "Genome-Scale Modeling of *Rothia mucilaginosa* Reveals Insights into Metabolic Capabilities and Therapeutic Strategies for Cystic Fibrosis": Table_S2.xlsx

### Sheet: Sheet1
Stock Solutions					Stock Solutions
Compound	Provider	Cstock	In 10 mL H2O: [g]		Compound	Cfinal [mg/mL]	For 10 mL 10X M9: [μL]
α-D-glucose	Acros Organics	0.2	2		α-D-glucose	4	200
D-mannose	Janssen Chimica	0.2	2		D-mannose	4	200
Adonitol	Sigma	0.2	2		Adonitol	4	200
L-ornithine	Janssen Chimica	0.2	2		L-ornithine	4	200
L-methionine	Sigma	0.2	2		L-methionine	16	800
Salicin	Fluka	0.1	1		Salicin	2	200
Succinate	Sigma	0.2	2		Succinate	4	200
L-alanine	Sigma	0.4	4		L-alanine	128	3200
L-malate	Sigma	0.2	2		L-malate	4	200
L-histidine	Sigma	0.2	2		L-histidine	16	800
