## Supplementary material for "Genome-Scale Modeling of *Rothia mucilaginosa* Reveals Insights into Metabolic Capabilities and Therapeutic Strategies for Cystic Fibrosis": Table_S3.xlsx

### Sheet: Sheet1
medium	compound	name
TSB	h2o	H2O
TSB	o2	O2
TSB	glc__D	D-Glucose
TSB	sucr	Sucrose
TSB	stys	Stachyose
TSB	stchs	Stachyose
TSB	raffin	Melitose
TSB	starch	Starch
TSB	cellb	Cellulose
TSB	pectin	Pectin
TSB	ala__L	L-Alanine
TSB	arg__L	L-Arginine
TSB	asp__L	L-Aspartate
TSB	cys__L	L-Cysteine
TSB	glu__L	L-Glutamate
TSB	gly	L-Glycine
TSB	his__L	L-Histidine
TSB	ile__L	L-Isoleucine
TSB	leu__L	L-Leucine
TSB	lys__L	L-Lysine
TSB	met__L	L-Methionine
TSB	phe__L	L-Phenylalanine
TSB	pro__L	L-Proline
TSB	ser__L	L-Serine
TSB	thr__L	L-Threonine
TSB	trp__L	L-Tryptophan
TSB	tyr__L	L-Tyrosine
TSB	val__L	L-Valine
TSB	ca2	Ca2+
TSB	pi	Phosphate
TSB	na1	Na+
TSB	k	K+
TSB	mg2	Mg
TSB	fe2	Fe2+
TSB	fe3	fe3
TSB	cu2	Cu2+
TSB	zn2	Zn2+
TSB	mn2	Mn2+
TSB	fol	Folate
TSB	thm	Thiamine
TSB	ribflv	Riboflavin
TSB	nac	Niacin
TSB	pnto__R	Pantothenate
TSB	pydx	Pyridoxal
TSB	chol	Choline
TSB	ascb__L	L-Ascorbate
TSB	gtocophe	Gamma-Tocopherol
TSB	phllqne	Vitamin K1
TSB	cl	Cl-
TSB	h	H+
TSB	cobalt2	Co2+
TSB	pheme	Heme
TSB	so4	Sulfate
M9	ca2	Ca2+
M9	cl	Cl-
M9	cobalt2	Co2+
M9	cu2	Cu2+
M9	fe2	Fe2+
M9	fe3	Fe3+
M9	glc__D	D-Glucose
M9	h2o	H2O
M9	h	H+
M9	k	K+
M9	mg2	Mg
M9	mn2	Mn2+
M9	mobd	Molybdate
M9	na1	Na+
M9	nh4	Ammonium
M9	ni2	Ni2+
M9	o2	O2
M9	pi	Phosphate
M9	so4	Sulfate
M9	zn2	Zn2+
SCFM	na1	Sodium
SCFM	k	Potassium
SCFM	nh4	Ammonium
SCFM	cl	Chloride
SCFM	mg2	Magnesium
SCFM	ca2	Calcium
SCFM	no3	Nitrate
SCFM	pi	Phosphate
SCFM	so4	Sulphate
SCFM	ile__L	Isoleucine
SCFM	ala__L	Alanine
SCFM	val__L	Valine
SCFM	glu__L	Glutamic acid
SCFM	asp__L	Aspartate
SCFM	gly	Glycine
SCFM	phe__L	Phenylalanine
SCFM	leu__L	Leucine
SCFM	tyr__L	Tyrosine
SCFM	trp__L	Tryptophane
SCFM	met__L	Methionine
SCFM	pro__L	Proline
SCFM	ser__L	Serine
SCFM	thr__L	Threonine
SCFM	arg__L	Arginine
SCFM	cys__L	Cysteine
SCFM	his__L	Histidine
SCFM	lys__L	Lysine
SCFM	orn	Ornithine
SCFM	glc__D	Glucose
SCFM	lac__L	Lactate
SCFM	fe3	Fe3+
SCFM	fe2	Fe2+
SCFM	iamoh	Isoamyl alcohol
SCFM	phenol	Phenol
SCFM	ac	Acetate
SCFM	mops	MOPS
SCFM	acgam	N-acetylglucosamine
LB	adn	Adenosine
LB	ala__L	L-Alanine
LB	amp	AMP
LB	arg__L	L-Arginine
LB	aso3	Arsenite
LB	asp__L	L-Aspartate
LB	ca2	Ca2+
LB	cbl1	Vitamin B12
LB	cd2	Cadmium
LB	cl	Cl-
LB	cmp	CMP
LB	cobalt2	Co2+
LB	cro4	Chromate
LB	cu2	Cu2+
LB	cys__L	L-Cysteine
LB	dad_2	Deoxyadenosine
LB	dcyt	Deoxycytidine
LB	fe2	Fe2+
LB	fe3	Fe3+
LB	fol	Folate
LB	glu__L	L-Glutamate
LB	gly	Glycine
LB	gmp	GMP
LB	gsn	Guanosine
LB	h2o	H2O
LB	h2s	Hydrogen sulfide
LB	h	H+
LB	hg2	Hg2+
LB	his__L	L-Histidine
LB	hxan	Hypoxanthine
LB	ile__L	L-Isoleucine
LB	ins	Inosine
LB	k	K+
LB	leu__L	L-Leucine
LB	lipoate	Lipoate
LB	lys__L	L-Lysine
LB	met__L	L-Methionine
LB	mg2	Mg
LB	mn2	Mn2+
LB	mobd	Molybdate
LB	na1	Na+
LB	nac	Isonicotinic acid
LB	nh4	Ammonium
LB	ni2	Ni2+
LB	o2	O2
LB	phe__L	L-Phenylalanine
LB	pheme	Protoheme
LB	pi	Phosphate
LB	pnto__R	PAN
LB	pro__L	L-Proline
LB	pydx	Pyridoxal
LB	ribflv	Riboflavin
LB	ser__L	L-Serine
LB	so4	Sulfate
LB	thm	Thiamin
LB	thr__L	L-Threonine
LB	thymd	Thymidine
LB	trp__L	L-Tryptophan
LB	tyr__L	L-Tyrosine
LB	ump	UMP
LB	ura	Uracil
LB	uri	Uridine
LB	val__L	L-Valine
LB	zn2	Zn2+
RPMI	ca2	Calcium
RPMI	no3	Nitrate
RPMI	mg2	Magnesium
RPMI	so4	Sulfate
RPMI	cl	Chloride
RPMI	k	Potassium
RPMI	na1	Sodium
RPMI	pi	Phosphate
RPMI	gly	Glycine
RPMI	arg__L	L-Arginine
RPMI	asn__L	L-Asparagine
RPMI	asp__L	L-Aspartate
RPMI	cys__L	L-Cysteine
RPMI	gln__L	L-Glutamine
RPMI	glu__L	L-Glutamate
RPMI	his__L	L-Histidine
RPMI	ile__L	L-Isoleucine
RPMI	leu__L	L-Leucine
RPMI	met__L	L-Methionine
RPMI	phe__L	L-Phenylalanine
RPMI	pro__L	L-Proline
RPMI	ser__L	L-Serine
RPMI	thr__L	L-Threonine
RPMI	trp__L	L-Tryptophan
RPMI	tyr__L	L-Tyrosine
RPMI	val__L	L-Valine
RPMI	lys__L	L-Lysine
RPMI	btn	Biotin
RPMI	chol	Choline
RPMI	ncam	Nicotinamide
RPMI	4abz	4-Aminobenzoate (PABA)
RPMI	ribflv	Riboflavin
RPMI	thm	Thiamin
RPMI	inost	myo-Inositol
RPMI	pnto__R	Pantothenate
RPMI	fol	Folate
RPMI	pydxn	Pyridoxine
RPMI	b12	Vitamin B12
RPMI	cbl1	Vitamin B12
RPMI	glc__D	D-Glucose
RPMI	gthrd	Reduced glutathione
RPMI	h2o	Water
RPMI	o2	Oxygen
RPMI	co2	CO2
RPMI	phenol	Phenol
RPMI	4hpro_LT	4-Hydroxy-L-proline
RPMI	h	Hydrogen
RPMI	hco3	Bicarbonate
SNM	ala__L	Alanine
SNM	arg__L	Arginine
SNM	cys__L	Cysteine
SNM	glu__L	Glutamic acid
SNM	gly	Glycine
SNM	his__L	Histidine
SNM	leu__L	Leucine
SNM	lys__L	Lysine
SNM	orn	Ornithine
SNM	phe__L	Phenylalanine
SNM	pro__L	Proline
SNM	ser__L	Serine
SNM	thr__L	Threonine
SNM	trp__L	Tryptophane
SNM	val__L	Valine
SNM	cit	citric acid
SNM	fum	Fumaric acid
SNM	male	maleic acid
SNM	pyr	pyruvic acid
SNM	succ	succinic acid
SNM	glc__D	glucose
SNM	urea	Urea
SNM	na1	Sodium
SNM	cl	Chloride
SNM	k	Potassium
SNM	pi	Phosphate
SNM	mg2	Magnesium
SNM	so4	Sulphate
SNM	ca2	Calcium
SNM	zn2	ZnCl2
SNM	mn2	MnCl2
SNM	cobalt2	CoCl2
SNM	cu2	CuCl2
SNM	ni2	NiCl2
SNM	mobd	MoNa2O4
SNM	cbl1	Cyanocobalamine
SNM	cbl2	Cyanocobalamine
SNM	4abz	p-Aminobenzoic acid
SNM	btn	Biotin
SNM	nac	Nicotinic acid
SNM	pnto__R	Ca-D-Pantothenic acid
SNM	pydam	Pyridoxamine-2HCl
SNM	thm	Thiamine-dichloride
SNM	ribflv	Riboflavin
SNM	o2	Oxygen
SNM	fe3	Fe3+
SNM	fe2	Fe2+
SNM	h2o	Water
SNM	co2	Co2
