## Supplementary material for "Genome-Scale Modeling of *Rothia mucilaginosa* Reveals Insights into Metabolic Capabilities and Therapeutic Strategies for Cystic Fibrosis": Table_S4.xlsx

### Sheet: PM1
Plate	Location	Chemical	BiGG_ids	Experimental growth
PM01	A02	L-Arabinose	arab__L_e	G
PM01	A03	N-Acetyl-D-Glucosamine	acgam_e	NG
PM01	A04	D-Saccharic Acid	glcr_e	NG
PM01	A05	Succinic Acid	succ_e	NG
PM01	A06	D-Galactose	gal_e	G
PM01	A07	L-Aspartic Acid	asp__L_e	NG
PM01	A08	L-Proline	pro__L_e	G
PM01	A09	D-Alanine	ala__D_e	NG
PM01	A10	D-Trehalose	tre_e	G
PM01	A11	D-Mannose	man_e	G
PM01	A12	Dulcitol	galt_e	NG
PM01	B01	D-Serine	ser__D_e	NG
PM01	B02	D-Sorbitol	sbt__D_e	NG
PM01	B03	Glycerol	glyc_e	G
PM01	B04	L-Fucose	fuc__L_e	G
PM01	B05	D-Glucuronic Acid	glcur_e	G
PM01	B06	D-Gluconic Acid	glcn_e	NG
PM01	B07	D,L-α-Glycerol-Phosphate		G
PM01	B08	D-Xylose	xyl__D_e	G
PM01	B09	L-Lactic Acid	lac__L_e	G
PM01	B10	Formic Acid	for_e	NG
PM01	B11	D-Mannitol	mnl_e	NG
PM01	B12	L-Glutamic Acid	glu__L_e	NG
PM01	C01	D-Glucose-6-Phosphate	g6p_e	NG
PM01	C02	D-Galactonic Acid-γ-Lactone	2dh3dgal_e	NG
PM01	C03	D,L-Malic Acid		NG
PM01	C04	D-Ribose	rib__D_e	G
PM01	C05	Tween 20		NG
PM01	C06	L-Rhamnose	rmn_e	G
PM01	C07	D-Fructose	fru_e	G
PM01	C08	Acetic Acid	ac_e	G
PM01	C09	α-D-Glucose	glc__D_e	G
PM01	C10	Maltose	malt_e	G
PM01	C11	D-Melibiose	melib_e	NG
PM01	C12	Thymidine	thymd_e	NG
PM01	D01	L-Asparagine	asn__L_e	NG
PM01	D02	D-Aspartic Acid	asp__D_e	NG
PM01	D03	D-Glucosaminic Acid		NG
PM01	D04	1,2-Propanediol		NG
PM01	D05	Tween 40		NG
PM01	D06	α-Ketoglutaric Acid	akg_e	NG
PM01	D07	α-Ketobutyric Acid	2obut_e	NG
PM01	D08	α-Methyl-D-Galactoside		NG
PM01	D09	α-D-Lactose		NG
PM01	D10	Lactulose		NG
PM01	D11	Sucrose	sucr_e	G
PM01	D12	Uridine	uri_e	NG
PM01	E01	L-Glutamine	gln__L_e	NG
PM01	E02	m-Tartaric Acid	tartr__M_e	NG
PM01	E03	D-Glucose-1-Phosphate	g1p_e	NG
PM01	E04	D-Fructose-6-Phosphate	f6p_e	G
PM01	E05	Tween 80		NG
PM01	E06	α-Hydroxy Glutaric Acid-γ-Lactone		NG
PM01	E07	α-Hydroxy Butyric Acid	2hbut_e	NG
PM01	E07	α-Hydroxy Butyric Acid	2hb_e	NG
PM01	E08	β-Methyl-D-Glucoside	mbdg_e	G
PM01	E09	Adonitol	rbt_e	NG
PM01	E10	Maltotriose	malttr_e	G
PM01	E11	2-Deoxy Adenosine	dad_2_e	NG
PM01	E12	Adenosine	adn_e	NG
PM01	F01	Glycyl-L-Aspartatic Acid	gly_asp__L_e	NG
PM01	F02	Citric Acid	cit_e	NG
PM01	F03	myo-Inositol	inost_e	NG
PM01	F04	D-Threonine		NG
PM01	F05	Fumaric Acid	fum_e	NG
PM01	F06	Bromo Succinic Acid		NG
PM01	F07	Propionic Acid	ppa_e	NG
PM01	F08	Mucic Acid	galct__D_e	NG
PM01	F09	Glycolic Acid	glyclt_e	NG
PM01	F10	Glyoxylic Acid	glx_e	G
PM01	F11	D-Cellobiose	cellb_e	NG
PM01	F12	Inosine	ins_e	NG
PM01	G01	Glycyl-L-Glutamic Acid	gly_glu__L_e	NG
PM01	G02	Tricarballylic Acid	tcb_e	NG
PM01	G03	L-Serine	ser__L_e	NG
PM01	G04	L-Threonine	thr__L_e	NG
PM01	G05	L-Alanine	ala__L_e	NG
PM01	G06	L-Alanyl-Glycine		NG
PM01	G07	Acetoacetic Acid	acac_e	G
PM01	G08	N-Acetyl-β-D-Mannosamine	acmana_e	NG
PM01	G09	Mono-Methyl Succinate		NG
PM01	G10	Methyl Pyruvate		NG
PM01	G11	D-Malic Acid	mal__D_e	NG
PM01	G12	L-Malic Acid	mal__L_e	NG
PM01	H01	Glycyl-L-Proline	gly_pro__L_e	NG
PM01	H02	p-Hydroxy Phenyl Acetic Acid	4hoxpac_e	NG
PM01	H03	m-Hydroxy Phenyl Acetic Acid	3hoxpac_e	NG
PM01	H04	Tyramine	tym_e	NG
PM01	H05	D-Psicose		G
PM01	H06	L-Lyxose	lyx__L_e	G
PM01	H07	Glucuronamide		G
PM01	H08	Pyruvic Acid	pyr_e	G
PM01	H09	L-Galactonic Acid-γ-Lactone	gal14lac_e	G
PM01	H10	D-Galacturonic Acid	galur_e	NG
PM01	H11	Phenylethylamine	peamn_e	NG
PM01	H12	2-Aminoethanol	etha_e	NG

### Sheet: PM2A
Plate	Location	Chemical	BiGG_ids	Experimental Growth 2
PM02A	A02	Chondroitin Sulfate C		NG
PM02A	A03	α-Cyclodextrin		NG
PM02A	A04	β-Cyclodextrin		NG
PM02A	A05	γ-Cyclodextrin		NG
PM02A	A06	Dextrin	dextrin_e	G
PM02A	A07	Gelatin		G
PM02A	A08	Glycogen	glycogen_e	NG
PM02A	A09	Inulin		G
PM02A	A10	Laminarin		NG
PM02A	A11	Mannan		NG
PM02A	A12	Pectin	pectin_e	G
PM02A	B01	N-Acetyl-D-Galactosamine	acgala_e	NG
PM02A	B01	N-Acetyl-D-Galactosamine	acgal_e	NG
PM02A	B02	N-Acetyl-Neuraminic Acid		NG
PM02A	B03	β-D-Allose	all__D_e	G
PM02A	B04	Amygdalin		G
PM02A	B05	D-Arabinose	arab__D_e	G
PM02A	B06	D-Arabitol	abt__D_e	NG
PM02A	B07	L-Arabitol	abt__L_e	NG
PM02A	B07	L-Arabitol	abt__e	NG
PM02A	B08	Arbutin	arbt_e	G
PM02A	B09	2-Deoxy-D-Ribose	drib_e	G
PM02A	B10	i-Erythritol		NG
PM02A	B11	D-Fucose		NG
PM02A	B12	3-0-β-D-Galacto-pyranosyl-D-Arabinose		NG
PM02A	C01	Gentiobiose		G
PM02A	C02	L-Glucose		NG
PM02A	C03	D-Lactitol		NG
PM02A	C04	D-Melezitose		G
PM02A	C05	Maltitol		G
PM02A	C06	α-Methyl-D-Glucoside	amdglc_e	G
PM02A	C06	α-Methyl-D-Glucoside	madg_e	G
PM02A	C07	β-Methyl-D-Galactoside		NG
PM02A	C08	3-Methyl Glucose		NG
PM02A	C09	β-Methyl-D-Glucuronic Acid		NG
PM02A	C10	a-Methyl-D-Mannoside		NG
PM02A	C11	b-Methyl-D-Xyloside		NG
PM02A	C12	Palatinose	pala_e	G
PM02A	D01	D-Raffinose		G
PM02A	D02	Salicin	salcn_e	G
PM02A	D03	Sedoheptulosan		NG
PM02A	D04	L-Sorbose	srb__L_e	NG
PM02A	D05	Stachyose	stys_e	G
PM02A	D05	Stachyose	stchs_e	G
PM02A	D06	D-Tagatose	tag__D_e	G
PM02A	D07	Turanose		G
PM02A	D08	Xylitol	xylt_e	NG
PM02A	D09	N-Acetyl-D-Glucosaminitol		NG
PM02A	D10	γ-AminoButyric Acid	4abut_e	NG
PM02A	D11	δ-Amino Valeric Acid	5aptn_e	NG
PM02A	D12	Butyric Acid	but_e	NG
PM02A	E01	Capric Acid	dca_e	G
PM02A	E02	Caproic Acid	hxa_e	NG
PM02A	E03	Citraconic Acid	citac_e	NG
PM02A	E04	Citramalic Acid	citm_e	NG
PM02A	E05	D-Glucosamine	gam_e	G
PM02A	E06	2-HydroxyBenzoic Acid	salc_e	NG
PM02A	E07	4-HydroxyBenzoic Acid	4hbz_e	NG
PM02A	E08	β-HydroxyButyric Acid	bhb_e	NG
PM02A	E09	γ-hydroxybutyric Acid		NG
PM02A	E10	α-Keto-Valeric Acid		G
PM02A	E11	Itaconic Acid	itacon_e	NG
PM02A	E12	5-Keto-D-Gluconic Acid	5dglcn_e	G
PM02A	F01	D-Lactic Acid Methyl Ester		G
PM02A	F02	Malonic Acid	malon_e	NG
PM02A	F03	Melibionic Acid		G
PM02A	F04	Oxalic Acid	oxa_e	G
PM02A	F05	Oxalomalic Acid		NG
PM02A	F06	Quinic Acid	quin_e	NG
PM02A	F07	D-Ribono-14-Lactone		NG
PM02A	F08	Sebacic Acid	seb Acid_e	G
PM02A	F09	Sorbic Acid		G
PM02A	F10	Succinamic Acid		G
PM02A	F11	D-Tartaric Acid	tartr__D_e	NG
PM02A	F12	L-Tartaric Acid	tartr__L_e	NG
PM02A	G01	Acetamide	ad_e	NG
PM02A	G02	L-Alaninamide	balamd_e	G
PM02A	G03	N-Acetyl-L-Glutamic Acid	acglu_e	NG
PM02A	G04	L-Arginine	arg__L_e	NG
PM02A	G05	Glycine	gly_e	NG
PM02A	G06	L-Histidine	his__L_e	NG
PM02A	G07	L-Homoserine	hom__L_e	NG
PM02A	G08	Hydroxy-LProline	4hpro_LT_e	NG
PM02A	G09	L-Isoleucine	ile__L_e	NG
PM02A	G10	L-Leucine	leu__L_e	NG
PM02A	G11	L-Lysine	lys__L_e	NG
PM02A	G12	L-Methionine	met__L_e	NG
PM02A	H01	L-Ornithine	orn_e	G
PM02A	H01	L-Ornithine	orn__L_e	G
PM02A	H02	L-Phenylalanine	phe__L_e	NG
PM02A	H03	L-Pyroglutamic Acid	5oxpro_e	NG
PM02A	H04	L-Valine	val__L_e	NG
PM02A	H05	D,L-Carnitine	crn_e	NG
PM02A	H06	Sec-Butylamine		NG
PM02A	H07	D,L-Octopamine		NG
PM02A	H08	Putrescine	ptrc_e	NG
PM02A	H09	DihydroxyAcetone	dha_e	G
PM02A	H10	23-Butanediol	23btdl_e	NG
PM02A	H11	23-Butanedione	diact_e	G
PM02A	H12	3-Hydroxy-2-Butanone	actn__R_e	NG

### Sheet: PM3B
Plate	Location	Chemical	BiGG_ids	Experimental Growth 2
PM03B	A02	Ammonia	nh3_e	NG
PM03B	A02	Ammonium	nh4_e	NG
PM03B	A03	Nitrite	no2_e	G
PM03B	A04	Nitrate	no3_e	NG
PM03B	A05	Urea	urea_e	NG
PM03B	A06	Biuret		NG
PM03B	A07	L-Alanine	ala__L_e	NG
PM03B	A08	L-Arginine	arg__L_e	NG
PM03B	A09	L-Asparagine	asn__L_e	NG
PM03B	A10	L-Aspartic Acid	asp__L_e	NG
PM03B	A11	L-Cysteine	cys__L_e	G
PM03B	A12	L-Glutamic Acid	glu__L_e	G
PM03B	B01	L-Glutamine	gln__L_e	G
PM03B	B02	Glycine	gly_e	NG
PM03B	B03	L-Histidine	his__L_e	NG
PM03B	B04	L-Isoleucine	ile__L_e	NG
PM03B	B05	L-Leucine	leu__L_e	NG
PM03B	B06	L-Lysine	lys__L_e	NG
PM03B	B07	L-Methionine	met__L_e	NG
PM03B	B08	L-Phenylalanine	phe__L_e	NG
PM03B	B09	L-Proline	pro__L_e	G
PM03B	B10	L-Serine	ser__L_e	NG
PM03B	B11	L-Threonine	thr__L_e	NG
PM03B	B12	L-Tryptophan	trp__L_e	NG
PM03B	C01	L-Tyrosine	tyr__L_e	G
PM03B	C02	L-Valine	val__L_e	NG
PM03B	C03	D-Alanine	ala__D_e	NG
PM03B	C04	D-Asparagine	asn__D_e	NG
PM03B	C05	D-Aspartic Acid	asp__D_e	NG
PM03B	C06	D-Glutamic Acid	glu__D_e	NG
PM03B	C07	D-Lysine	lys__D_e	NG
PM03B	C08	D-Serine	ser__D_e	NG
PM03B	C09	D-Valine	val__D_e	NG
PM03B	C10	L-Citrulline	citr__L_e	NG
PM03B	C11	L-Homoserine	hom__L_e	NG
PM03B	C12	L-Ornithine	orn_e	G
PM03B	C12	L-Ornithine	orn__L_e	G
PM03B	D01	N-Acetyl-L-Glutamic Acid	acglu_e	NG
PM03B	D02	N-Phthaloyl-L-Glutamic Acid		NG
PM03B	D03	L-Pyroglutamic Acid	5oxpro_e	NG
PM03B	D04	Hydroxylamine	ham_e	NG
PM03B	D05	Methylamine	mma_e	NG
PM03B	D06	N-Amylamine		NG
PM03B	D07	N-Butylamine		NG
PM03B	D08	Ethylamine		NG
PM03B	D09	Ethanolamine	etha_e	NG
PM03B	D10	Ethylenediamine		NG
PM03B	D11	Putrescine	ptrc_e	NG
PM03B	D12	Agmatine	agm_e	NG
PM03B	E01	Histamine	hista_e	NG
PM03B	E02	β-Phenylethyl-amine	peamn_e	NG
PM03B	E03	Tyramine	tym_e	NG
PM03B	E04	Acetamide	ad_e	NG
PM03B	E05	Formamide	frmd_e	NG
PM03B	E06	Glucuronamide		NG
PM03B	E07	D,L-Lactamide		NG
PM03B	E08	D-Glucosamine	gam_e	NG
PM03B	E09	D-Galactosamine		NG
PM03B	E10	D-Mannosamine		NG
PM03B	E11	N-Acetyl-D-Glucosamine	acgam_e	NG
PM03B	E12	N-Acetyl-D-Galactosamine	acgal_e	NG
PM03B	F01	N-Acetyl-D-Mannosamine	acmana_e	NG
PM03B	F02	Adenine	ade_e	NG
PM03B	F03	Adenosine	adn_e	NG
PM03B	F04	Cytidine	cytd_e	NG
PM03B	F05	Cytosine	csn_e	NG
PM03B	F06	Guanine	gua_e	NG
PM03B	F07	Guanosine	gsn_e	NG
PM03B	F08	Thymine	thym_e	NG
PM03B	F09	Thymidine	thymd_e	NG
PM03B	F10	Uracil	ura_e	NG
PM03B	F11	Uridine	uri_e	NG
PM03B	F12	Inosine	ins_e	NG
PM03B	G01	Xanthine	xan_e	G
PM03B	G02	Xanthosine	xtsn_e	NG
PM03B	G03	UricAcid	urate_e	NG
PM03B	G04	Alloxan	CE0074_e	NG
PM03B	G05	Allantoin	alltn_e	NG
PM03B	G06	Parabanic Acid		NG
PM03B	G07	D,L-α-Amino-N-Butyric Acid	C02356_e	NG
PM03B	G08	γ-Amino-N-Butyric Acid	4abut_e	NG
PM03B	G09	ε-Amino-N-Caproic Acid	6ax_e	NG
PM03B	G10	D,L-α-Amino-Caprylic Acid		G
PM03B	G11	δ-Amino-N-Valeric Acid	5aptn_e	NG
PM03B	G12	α-Amino-N-Valeric Acid		NG
PM03B	H01	Ala-Asp	ala_L_asp__L_e	NG
PM03B	H02	Ala-Gln	ala_L_gln__L_e	NG
PM03B	H03	Ala-Glu	LalaLglu_e	NG
PM03B	H03	Ala-Glu	ala_L_glu__L_e	NG
PM03B	H04	Ala-Gly		NG
PM03B	H05	Ala-His	ala_his_e	NG
PM03B	H06	Ala-Leu	ala_leu_e	NG
PM03B	H07	Ala-Thr	ala_L_thr__L_e	NG
PM03B	H08	Gly-Asn	gly_asn__L_e	NG
PM03B	H09	Gly-Gln	gly_gln__L_e	NG
PM03B	H10	Gly-Glu	gly_glu__L_e	G
PM03B	H11	Gly-Met	gly_met_e	NG
PM03B	H12	Met-Ala	met_L_ala__L_e	NG

### Sheet: PM4A
Plate	Location	Chemical	BiGG_ids	Experimental Growth 2
PM4A	A02	Phosphate	pi_e	G
PM4A	A03	Pyrophosphate	ppi_e	G
PM4A	A04	Trimeta Phosphate	tmp_e	G
PM4A	A05	Tripoly Phosphate	pppi_e	G
PM4A	A06	Triethyl Phosphate		G
PM4A	A07	Hypophosphite		NG
PM4A	A08	Adenosine-2’-monophosphate		NG
PM4A	A09	Adenosine-3’-monophosphate	3amp_e	NG
PM4A	A10	Adenosine-5’-monophosphate	amp_e	NG
PM4A	A11	Adenosine-2’,3’-cyclic monophosphate	23camp_e	NG
PM4A	A12	Adenosine-3’,5’-cyclic monophosphate		NG
PM4A	B01	Thiophosphate		G
PM4A	B02	Dithiophosphate		G
PM4A	B03	D,L-α-Glycerol Phosphate		G
PM4A	B04	ß-Glycerol Phosphate		NG
PM4A	B05	Carbamyl Phosphate	cbp_e	G
PM4A	B06	D-2-Phospho-Glyceric Acid	2pg_e	NG
PM4A	B07	D-3-Phospho-Glyceric Acid	3pg_e	G
PM4A	B08	Guanosine-2’-monophosphate		G
PM4A	B09	Guanosine-3’-monophosphate	3gmp_e	G
PM4A	B10	Guanosine-5’-monophosphate	gmp_e	G
PM4A	B11	Guanosine-2’,3’-cyclic monophosphate	23cgmp_e	G
PM4A	B12	Guanosine-3’,5’-cyclic monophosphate	35cgmp_e	NG
PM4A	C01	Phosphoenol Pyruvate	pep_e	G
PM4A	C02	Phospho-Glycolic Acid	2pglyc_e	G
PM4A	C03	D-Glucose-1-Phosphate	g1p_e	NG
PM4A	C04	D-Glucose-6-Phosphate	g6p_e	NG
PM4A	C05	2-Deoxy-D-Glucose-6-Phosphate	2doxg6p_e	NG
PM4A	C06	D-Glucosamine-6-Phosphate	gam6p_e	G
PM4A	C07	6-Phospho-Gluconic Acid	6pgc_e	NG
PM4A	C08	Cytidine-2-monophosphate		NG
PM4A	C09	Cytidine-3-monophosphate	3cmp_e	NG
PM4A	C10	Cytidine-5’-monophosphate	cmp_e	G
PM4A	C11	Cytidine-2’,3’- cyclic monophosphate	23ccmp_e	NG
PM4A	C12	Cytidine-3’,5’- cyclic monophosphate	35ccmp_e	NG
PM4A	D01	D-Mannose-1-Phosphate	man1p_e	NG
PM4A	D02	D-Mannose-6-Phosphate	man6p_e	G
PM4A	D03	Cysteamine-S-Phosphate		G
PM4A	D04	Phospho-L-Arginine	argp_e	G
PM4A	D05	O-Phospho-D-Serine	pser__D_e	G
PM4A	D06	O-Phospho-L-Serine	pser__L_e	NG
PM4A	D07	O-Phospho-L-Threonine	thrp_e	NG
PM4A	D08	Uridine-2’- monophosphate		G
PM4A	D09	Uridine-3’- monophosphate	3ump_e	G
PM4A	D10	Uridine-5’- monophosphate	ump_e	G
PM4A	D11	Uridine-2’,3’- cyclic monophosphate	23cump_e	NG
PM4A	D12	Uridine-3’,5’- cyclic monophosphate		NG
PM4A	E01	O-Phospho-D-Tyrosine	tyrp_e	G
PM4A	E02	O-Phospho-L-Tyrosine		NG
PM4A	E03	Phosphocreatine	pcreat_e	G
PM4A	E04	Phosphoryl Choline		G
PM4A	E05	O-Phosphoryl-Ethanolamine		NG
PM4A	E06	Phosphono Acetic Acid		NG
PM4A	E07	2-Aminoethyl Phosphonic Acid		NG
PM4A	E08	Methylene Diphosphonic Acid		NG
PM4A	E09	Thymidine-3’-monophosphate		G
PM4A	E10	Thymidine-5’-monophosphate	dtmp_e	G
PM4A	E11	Inositol Hexaphosphate		G
PM4A	E12	Thymidine 3’,5’-cyclic monophosphate		NG
PM4A	F02	Sulfate	so4_e	NG
PM4A	F03	Thiosulfate	tsul_e	G
PM4A	F04	Tetrathionate	tet_e	NG
PM4A	F05	Thiophosphate		G
PM4A	F06	Dithiophosphate		G
PM4A	F07	L-Cysteine	cys__L_e	G
PM4A	F08	D-Cysteine	cys__D_e	G
PM4A	F09	L-Cysteinyl-Glycine	gly_cys_e	NG
PM4A	F09	L-Cysteinyl-Glycine	gly_cys__L_e	NG
PM4A	F10	L-Cysteic Acid	Lcyst_e	NG
PM4A	F11	Cysteamine	cysam_e	G
PM4A	F12	L-Cysteine Sulfinic Acid	3sala_e	G
PM4A	G01	N-Acetyl-L-Cysteine		NG
PM4A	G02	S-Methyl-L-Cysteine		G
PM4A	G03	Cystathionine		G
PM4A	G04	Lanthionine		G
PM4A	G05	Glutathione	gthrd_e	G
PM4A	G06	D,L-Ethionine		G
PM4A	G07	L-Methionine	met__L_e	G
PM4A	G08	D-Methionine	met__D_e	G
PM4A	G09	Glycyl-L-Methionine		G
PM4A	G10	N-Acetyl-D,L-Methionine		G
PM4A	G11	L-Methionine Sulfoxide	metsox_R__L_e	G
PM4A	G11	L-Methionine Sulfoxide	metsox_S__L_e	G
PM4A	G11	L-Methionine Sulfoxide	metox_e	G
PM4A	G12	L-Methionine Sulfone		G
PM4A	H01	L-Djenkolic Acid	djenk_e	G
PM4A	H02	Thiourea		G
PM4A	H03	1-Thio-ß-D-Glucose		G
PM4A	H04	D,L-Lipoamide	lpam_e	G
PM4A	H05	Taurocholic Acid	tchola_e	NG
PM4A	H06	Taurine	taur_e	NG
PM4A	H07	Hypotaurine	hyptaur_e	G
PM4A	H08	P-Amino Benzene Sulfonic Acid		G
PM4A	H09	Butane Sulfonic Acid	butso3_e	NG
PM4A	H10	2-Hydroxyethane Sulfonic Acid	isetac_e	NG
PM4A	H11	Methane Sulfonic Acid	mso3_e	G
PM4A	H12	Tetramethylene Sulfone		NG
