## Supplementary material for "Genome-Scale Modeling of *Rothia mucilaginosa* Reveals Insights into Metabolic Capabilities and Therapeutic Strategies for Cystic Fibrosis": Table_S5.csv

index	aerobic SCFM mean ratio	anaerobic SCFM mean ratio	aerobic SNM mean ratio	anaerobic SNM mean ratio	aerobic M9 mean ratio	anaerobic M9 mean ratio	aerobic LB mean ratio	anaerobic LB mean ratio
WP_005509243_1	1.0	1.0	1.0	1.0	0.34	0.3	1.0	1.0
WP_005507636_1	1.0	1.0	1.0	1.0	1.0	1.0	1.0	1.0
WP_005508723_1	0.57	0.71	0.5	0.46	0.66	0.7	1.0	1.0
WP_044142241_1	0.43	0.29	0.5	0.54	0.34	0.3	0.65	0.85
WP_005507895_1	0.57	0.71	0.5	0.46	0.66	0.7	0.35	0.15
WP_005507583_1	1.0	1.0	1.0	1.0	1.0	1.0	1.0	1.0
WP_005507298_1	0.57	0.5791469999999999	0.46959999999999985	0.23312799999999978	0.6557760000000004	0.6995800000000003	0.35	0.13367999999999994
WP_005508183_1	0.43	0.29	0.5	0.54	0.34	0.3	0.65	0.85
WP_005505523_1	0.948916000000001	0.8574360000000002	0.5	0.46	0.66	0.7	0.8418549999999998	0.7643800000000007
WP_005506372_1	0.4297420000000003	0.2888109999999999	0.4997000000000004	0.5370839999999995	0.33983000000000013	0.2994900000000001	0.6494800000000004	0.8493200000000007
WP_115333598_1	1.0	1.0	1.0	1.0	1.0	1.0	1.0	1.0
WP_005508412_1	0.0	0.0	0.0	0.0	0.0	0.0	0.0	0.0
WP_005508340_1	0.0	0.0	0.0	0.0	0.0	0.0	0.0	0.0
WP_005504658_1	0.0	0.0	0.0	0.0	0.0	0.0	0.0	0.0
WP_005509082_1	1.0	1.0	1.0	1.0	1.0	1.0	1.0	1.0
WP_005508300_1	1.0	1.0	1.0	1.0	1.0	1.0	1.0	1.0
WP_005507788_1	0.0	0.0	0.0	0.0	0.0	0.0	0.0	0.0
WP_005507397_1	1.0	1.0	1.0	1.0	1.0	1.0	1.0	1.0
WP_005508720_1	1.0	1.0	1.0	1.0	1.0	1.0	1.0	1.0
WP_005507420_1	1.0	1.0	1.0	1.0	0.9994059999999994	0.9993699999999993	1.0	0.9965949999999999
WP_005507597_1	0.9944529999999995	1.0	0.9938000000000002	1.0	0.3362940000000001	0.2988299999999998	1.0	1.0
WP_005507554_1	0.9066909999999996	0.9894210000000012	0.9211499999999998	0.9979759999999998	0.7380459999999992	1.0	0.9468700000000005	0.9977800000000001
WP_044141804_1	1.0	1.0	1.0	1.0	1.0	1.0	1.0	1.0
WP_044142607_1	1.0	1.0	1.0	1.0	1.0	1.0	1.0	1.0
WP_005506460_1	0.8362999999999994	0.9851000000000016	0.8422999999999995	0.9955999999999995	0.6030999999999992	1.0	0.8482000000000006	0.9852000000000016
WP_005508957_1	1.0	1.0	1.0	1.0	1.0	1.0	1.0	1.0
WP_005508240_1	0.43	0.29	0.5	0.54	0.34	0.3	0.65	0.85
WP_005508486_1	1.0	1.0	1.0	1.0	1.0	1.0	1.0	1.0
WP_005509186_1	0.43	0.29	0.5	0.54	0.34	0.3	0.65	0.85
WP_005507767_1	1.0	1.0	1.0	1.0	1.0	1.0	1.0	1.0
WP_005509157_1	0.43	0.29	0.5	0.54	0.34	0.3	0.65	0.85
WP_005507772_1	1.0	1.0	1.0	1.0	1.0	1.0	1.0	1.0
WP_044142834_1	1.0	1.0	1.0	1.0	0.34	0.3	1.0	1.0
WP_005508099_1	1.0	1.0	1.0	1.0	1.0	1.0	1.0	1.0
WP_005507721_1	0.9990109999999995	0.9985210000000002	0.9994999999999992	0.9931420000000005	0.66	0.7	1.0	1.0
WP_005508615_1	1.0	1.0	1.0	1.0	1.0	1.0	1.0	1.0
WP_005508611_1	0.0	0.0	0.0	0.0	0.0	0.0	0.0	0.0
WP_005507778_1	0.43	0.29	0.5	0.54	0.34	0.3	0.65	0.85
WP_005508913_1	0.57	0.71	0.5	0.46	0.66	0.7	0.35	0.15
WP_005508290_1	1.0	1.0	1.0	1.0	1.0	1.0	1.0	1.0
WP_005508129_1	0.57	0.71	0.5	0.46	0.0	0.0	0.35	0.15
WP_005509297_1	0.57	0.71	0.5	0.46	0.66	0.7	0.35	0.15
WP_005508447_1	0.57	0.71	0.5	0.46	0.66	0.7	0.35	0.15
WP_005507806_1	0.35960900000000023	0.28567899999999985	0.42115000000000047	0.5376240000000005	0.20505400000000001	0.3	0.5513299999999994	0.8374200000000007
WP_005509238_1	0.43	0.29	0.5	0.54	0.34	0.3	0.65	0.85
WP_005508227_1	0.43	0.29	0.5	0.54	0.34	0.3	0.65	0.85
WP_005509103_1	1.0	1.0	1.0	1.0	1.0	1.0	1.0	1.0
WP_005507710_1	1.0	1.0	1.0	1.0	1.0	1.0	1.0	1.0
WP_005509257_1	0.57	0.71	0.5	0.46	0.66	0.7	0.35	0.15
WP_005509155_1	1.0	1.0	1.0	1.0	1.0	1.0	1.0	1.0
WP_005508729_1	0.57	0.7098579999999999	0.5	0.46	0.0	0.0	0.35	0.15
WP_044141912_1	0.57	0.71	0.5	0.46	0.66	0.7	0.35	0.15
WP_005509206_1	0.43	0.29	0.5	0.54	0.34	0.3	0.65	0.85
WP_005509265_1	0.42883900000000014	0.29	0.4986999999999997	0.54	0.34	0.3	0.6477900000000004	0.8470249999999989
WP_005508976_1	0.57	0.71	0.5	0.46	0.66	0.7	1.0	1.0
WP_005508458_1	1.0	1.0	1.0	1.0	1.0	1.0	1.0	1.0
WP_005509031_1	0.988828000000001	0.9858000000000005	0.9949500000000004	0.996365999999999	1.0	1.0	0.9921250000000008	0.996895
WP_155115061_1	1.0	0.9963790000000006	1.0	0.9995859999999994	0.34	0.3	1.0	1.0
WP_005507905_1	0.57	0.71	0.5	0.46	0.66	0.7	0.35	0.15
WP_005507715_1	0.43	0.29	0.5	0.54	0.34	0.3	0.65	0.85
WP_005507621_1	0.57	0.71	0.5	0.46	0.66	0.7	1.0	1.0
WP_044142245_1	0.57	0.71	0.5	0.46	0.66	0.7	0.35	0.15
WP_005508457_1	0.57	0.71	0.5	0.46	0.66	0.7	0.35	0.15
WP_005508114_1	1.0	1.0	1.0	1.0	0.66	0.7	1.0	1.0
WP_005508797_1	0.43	0.29	0.5	0.54	0.34	0.3	0.65	0.85
WP_005504242_1	1.0	0.9999419999999997	1.0	0.996814000000001	0.66	0.7	1.0	1.0
WP_005508131_1	1.0	1.0	1.0	1.0	1.0	1.0	1.0	1.0
WP_005508184_1	0.57	0.71	0.5	0.46	0.66	0.7	0.35	0.15
WP_005507670_1	1.0	1.0	1.0	1.0	0.66	0.7	1.0	1.0
WP_005508236_1	1.0	1.0	1.0	1.0	1.0	1.0	1.0	1.0
WP_005507982_1	0.43	0.29	0.5	0.54	0.34	0.3	0.65	0.85
WP_005508643_1	1.0	1.0	1.0	1.0	1.0	1.0	1.0	1.0
WP_005508433_1	0.57	0.71	0.5	0.46	0.66	0.7	0.9959050000000002	0.9476400000000009
WP_005507566_1	1.0	1.0	1.0	1.0	1.0	1.0	1.0	1.0
WP_005508355_1	0.57	0.71	0.5	0.46	0.66	0.7	0.35	0.15
WP_005508065_1	1.0	1.0	0.9996500000000005	1.0	1.0	1.0	1.0	1.0
WP_005508076_1	1.0	1.0	0.5	0.54	0.34	0.3	1.0	1.0
WP_005508072_1	1.0	1.0	1.0	1.0	1.0	1.0	1.0	1.0
WP_005508600_1	0.57	0.71	0.5	0.4595859999999996	0.66	0.7	0.35	0.15
WP_005509244_1	0.43	0.29	0.5	0.54	0.34	0.3	0.65	0.85
WP_005505713_1	0.57	0.71	0.5	0.46	0.66	0.7	0.8950899999999998	0.5313950000000007
WP_005508034_1	1.0	1.0	1.0	1.0	1.0	1.0	1.0	1.0
WP_005508974_1	0.5290170000000003	0.71	0.4506000000000002	0.40935399999999994	0.6227760000000011	0.6087900000000008	0.344715	0.14769000000000004
WP_005508181_1	1.0	0.9917639999999992	1.0	0.8802619999999997	1.0	0.7881099999999992	0.9977600000000002	0.9914499999999998
WP_005504124_1	1.0	1.0	1.0	1.0	1.0	1.0	1.0	1.0
WP_005508952_1	0.35032099999999977	0.28982600000000014	0.3362999999999998	0.5395680000000002	0.28570199999999984	0.2999400000000001	0.6352449999999998	0.85
WP_005507994_1	0.43	0.29	0.5	0.54	0.34	0.3	0.65	0.85
WP_005507865_1	0.57	0.71	0.5	0.46	0.66	0.7	0.35	0.15
WP_005507993_1	0.9789669999999991	0.6618980000000004	0.5	0.54	0.34	0.3	0.9859300000000003	0.9399250000000001
WP_005507518_1	1.0	1.0	1.0	1.0	1.0	1.0	1.0	1.0
WP_005507612_1	0.57	0.71	1.0	1.0	0.66	0.7	1.0	1.0
WP_005509290_1	0.9953830000000005	0.996236999999999	0.9962000000000009	1.0	0.34	0.3	0.9977249999999995	0.99946
WP_005507798_1	0.9364449999999991	0.6543719999999992	0.8470000000000004	0.54	0.9526779999999985	0.7255999999999996	0.9175399999999996	0.9598150000000001
WP_005508249_1	1.0	1.0	1.0	1.0	1.0	1.0	1.0	1.0
WP_005507703_1	0.43	0.29	0.5	0.54	0.34	0.3	0.65	0.85
WP_005507833_1	0.35032099999999977	0.28982600000000014	0.3362999999999998	0.5395680000000002	0.28570199999999984	0.2999400000000001	0.9852449999999997	1.0
WP_005507424_1	1.0	1.0	1.0	1.0	1.0	1.0	1.0	1.0
WP_005504395_1	0.5258820000000004	0.71	0.4347500000000001	0.46	0.5117639999999997	0.7	0.35	0.15
WP_005507787_1	0.57	0.699776	0.5	0.4026839999999997	0.66	0.7	0.35	0.15
WP_005508625_1	1.0	1.0	1.0	1.0	1.0	1.0	1.0	1.0
WP_005509079_1	1.0	1.0	1.0	0.9995139999999995	1.0	1.0	1.0	1.0
WP_005509113_1	0.0	0.0	0.0	0.0	0.0	0.0	0.35	0.15
WP_005508724_1	1.0	1.0	1.0	1.0	1.0	1.0	1.0	1.0
WP_044142611_1	1.0	1.0	0.5	0.46	0.66	0.7	1.0	1.0
WP_005508640_1	0.42948400000000014	0.28808600000000006	0.49940000000000034	0.5394600000000004	0.3377560000000001	0.29786999999999986	0.6476600000000005	0.8433699999999985
WP_005507990_1	1.0	1.0	1.0	1.0	1.0	1.0	1.0	1.0
WP_005507899_1	0.9984609999999995	0.29	0.9998500000000001	0.54	0.34	0.3	0.9923349999999995	0.85
WP_005508726_1	0.43	0.29	0.5	0.54	0.34	0.3	0.65	0.85
WP_005508473_1	0.9963880000000006	0.997303	0.997900000000001	0.9998380000000003	1.0	1.0	0.9950600000000014	0.9960050000000003
WP_005507017_1	0.43	0.29	0.5	0.54	0.34	0.3	0.65	0.85
WP_005507411_1	0.9680939999999996	0.9992169999999999	0.9363000000000009	0.9931959999999992	0.9250640000000003	0.9948700000000003	0.6157850000000006	0.47529499999999986
WP_005507402_1	0.9965170000000003	0.9984629999999999	0.9962000000000013	1.0	0.66	0.7	0.995774999999999	0.9969399999999985
WP_005507433_1	0.9953830000000005	0.996236999999999	0.9962000000000009	1.0	0.0	0.0	0.9977249999999995	0.99946
WP_044143506_1	1.0	1.0	1.0	1.0	1.0	1.0	1.0	1.0
WP_005508112_1	1.0	1.0	1.0	1.0	1.0	1.0	1.0	1.0
WP_005507734_1	0.57	0.71	0.5	0.46	0.66	0.7	0.35	0.15
WP_155115048_1	1.0	1.0	1.0	1.0	1.0	1.0	1.0	1.0
WP_044142222_1	0.35943699999999995	0.29	0.4209500000000002	0.54	0.20505400000000001	0.3	0.5508749999999991	0.85
WP_005508977_1	0.57	0.71	0.5	0.46	0.66	0.7	0.35	0.15
WP_005508313_1	1.0	0.9991009999999995	1.0	0.9971919999999994	1.0	1.0	1.0	1.0
WP_005507450_1	0.57	0.71	0.5	0.46	0.66	0.7	0.35	0.15
WP_005507644_1	1.0	1.0	1.0	1.0	1.0	1.0	1.0	1.0
WP_005508610_1	1.0	1.0	1.0	1.0	1.0	1.0	1.0	1.0
WP_005506856_1	1.0	1.0	1.0	0.9894700000000008	1.0	0.9956500000000006	1.0	1.0
WP_005505666_1	1.0	1.0	1.0	1.0	0.66	0.7	1.0	1.0
WP_044142340_1	1.0	1.0	1.0	1.0	1.0	1.0	1.0	1.0
WP_005508373_1	0.43	0.29	0.5	0.54	0.34	0.3	1.0	1.0
WP_005509014_1	0.57	0.71	0.5	0.46	0.66	0.7	0.35	0.15
WP_005508168_1	0.43	0.29	0.5	0.54	0.34	0.3	0.65	0.85
WP_005507983_1	1.0	1.0	1.0	1.0	1.0	1.0	1.0	1.0
WP_005509298_1	0.43	0.23655299999999993	0.46959999999999985	0.27367199999999964	0.3378240000000002	0.29982000000000014	0.65	0.7575199999999991
WP_005509301_1	0.57	0.71	0.5	0.46	0.66	0.7	0.35	0.15
WP_005508247_1	0.9322840000000011	0.6509640000000008	0.5	0.54	0.34	0.3	0.9148449999999997	0.9584200000000002
WP_005507827_1	0.5696580000000006	0.7070889999999999	0.4997000000000004	0.45751599999999953	0.6596699999999994	0.6988100000000002	0.3497199999999998	0.14987999999999999
WP_005509159_1	1.0	1.0	1.0	1.0	1.0	1.0	1.0	1.0
WP_044142315_1	0.0	0.0	0.0	0.0	0.0	0.0	0.0	0.0
WP_005507563_1	0.0	0.0	0.0	0.0	0.0	0.0	0.0	0.0
WP_005507194_1	0.0	0.0	0.0	0.0	0.0	0.0	0.0	0.0
WP_005504506_1	1.0	1.0	1.0	1.0	1.0	1.0	1.0	1.0
WP_005507550_1	1.0	1.0	1.0	1.0	1.0	1.0	1.0	1.0
WP_005509116_1	0.0	0.0	0.0	0.0	0.0	0.0	0.0	0.0
WP_005508389_1	1.0	1.0	1.0	1.0	1.0	1.0	1.0	1.0
WP_005507955_1	1.0	1.0	1.0	1.0	1.0	1.0	1.0	1.0
WP_005507830_1	1.0	1.0	1.0	1.0	0.9996939999999995	0.9997299999999996	1.0	0.9807049999999997
WP_005507786_1	0.9926469999999995	1.0	0.9938000000000001	1.0	0.6528060000000002	0.6972699999999992	1.0	1.0
WP_005507808_1	0.9296089999999994	0.9956790000000004	0.9211499999999992	0.9976239999999997	0.8650539999999997	1.0	0.9013300000000005	0.9874200000000017
WP_005508246_1	1.0	1.0	1.0	1.0	1.0	1.0	1.0	1.0
WP_005509050_1	1.0	1.0	1.0	1.0	1.0	1.0	1.0	1.0
WP_005507810_1	0.8362999999999994	0.9851000000000016	0.8422999999999995	0.9955999999999995	0.6030999999999992	1.0	0.8482000000000006	0.9852000000000016
WP_005504058_1	1.0	1.0	1.0	1.0	1.0	1.0	1.0	1.0
WP_005508229_1	0.57	0.71	0.5	0.46	0.66	0.7	0.35	0.15
WP_005508121_1	1.0	1.0	1.0	1.0	1.0	1.0	1.0	1.0
WP_155115027_1	0.57	0.71	0.5	0.46	0.66	0.7	0.35	0.15
WP_004005123_1	1.0	1.0	1.0	1.0	1.0	1.0	1.0	1.0
WP_005506182_1	0.57	0.71	0.5	0.46	0.66	0.7	0.35	0.15
WP_005509045_1	1.0	1.0	1.0	1.0	1.0	1.0	1.0	1.0
WP_044142247_1	1.0	1.0	1.0	1.0	0.66	0.7	1.0	1.0
WP_005508440_1	1.0	1.0	1.0	1.0	1.0	1.0	1.0	1.0
WP_005507695_1	0.9986889999999994	0.9963790000000006	0.9994999999999997	0.9941580000000004	0.34	0.3	1.0	1.0
WP_005508438_1	1.0	1.0	1.0	1.0	1.0	1.0	1.0	1.0
WP_005509164_1	0.0	0.0	0.0	0.0	0.0	0.0	0.0	0.0
WP_005507152_1	0.57	0.71	0.5	0.46	0.66	0.7	0.35	0.15
WP_005507418_1	0.43	0.29	0.5	0.54	0.34	0.3	0.65	0.85
WP_005508167_1	1.0	1.0	1.0	1.0	1.0	1.0	1.0	1.0
WP_005508656_1	0.43	0.29	0.5	0.54	0.0	0.0	0.65	0.85
WP_005506055_1	0.43	0.29	0.5	0.54	0.34	0.3	0.65	0.85
WP_005508243_1	0.43	0.29	0.5	0.54	0.34	0.3	0.65	0.85
WP_005508728_1	0.4766910000000004	0.6994210000000008	0.42115000000000047	0.4579760000000003	0.398046	0.7	0.2968699999999998	0.14778000000000005
WP_005507789_1	0.57	0.71	0.5	0.46	0.66	0.7	0.35	0.15
spontaneous	0.57	0.71	0.5	0.46	0.66	0.7	0.35	0.15
WP_005507549_1	1.0	1.0	1.0	1.0	1.0	1.0	1.0	1.0
WP_005504866_1	1.0	1.0	1.0	1.0	1.0	1.0	1.0	1.0
WP_005507857_1	0.43	0.29	0.5	0.54	0.34	0.3	0.65	0.85
WP_005508951_1	1.0	1.0	1.0	1.0	1.0	1.0	1.0	1.0
WP_005508532_1	0.43	0.2899420000000001	0.5	0.54	0.0	0.0	0.65	0.85
WP_005508846_1	0.43	0.29	0.5	0.54	0.34	0.3	0.65	0.85
WP_005508416_1	0.57	0.71	0.5	0.46	0.66	0.7	0.35	0.15
WP_005507067_1	0.5684610000000005	0.71	0.4986999999999997	0.46	0.66	0.7	0.34881000000000023	0.14947499999999997
WP_005508842_1	0.43	0.29	0.5	0.54	0.34	0.3	1.0	1.0
WP_013397707_1	1.0	1.0	1.0	1.0	1.0	1.0	1.0	1.0
WP_005509266_1	0.9915720000000009	0.9942	0.994950000000001	0.9957339999999991	1.0	1.0	0.9853750000000009	0.9824049999999986
WP_005508194_1	1.0	0.9985210000000002	1.0	0.9995139999999995	0.66	0.7	1.0	1.0
WP_005504721_1	0.43	0.29	0.5	0.54	0.34	0.3	0.65	0.85
WP_005508225_1	0.57	0.71	0.5	0.46	0.66	0.7	0.35	0.15
WP_005507016_1	0.43	0.29	0.5	0.54	0.34	0.3	1.0	1.0
WP_005507019_1	0.43	0.29	0.5	0.54	0.34	0.3	0.65	0.85
WP_230457257_1	0.43	0.29	0.5	0.54	0.34	0.3	0.65	0.85
WP_005507930_1	1.0	1.0	1.0	1.0	0.34	0.3	1.0	1.0
WP_005508799_1	0.57	0.71	0.5	0.46	0.66	0.7	0.35	0.15
WP_005507370_1	1.0	0.9998579999999984	1.0	0.997286000000001	0.34	0.3	1.0	1.0
WP_005508250_1	1.0	1.0	1.0	1.0	1.0	1.0	1.0	1.0
WP_005508275_1	0.43	0.29	0.5	0.54	0.34	0.3	0.65	0.85
WP_005508259_1	1.0	1.0	1.0	1.0	0.34	0.3	1.0	1.0
WP_044143870_1	1.0	1.0	1.0	1.0	1.0	1.0	1.0	1.0
WP_005508297_1	0.57	0.71	0.5	0.46	0.66	0.7	0.35	0.15
WP_005509240_1	1.0	1.0	1.0	1.0	1.0	1.0	1.0	1.0
WP_005508364_1	0.43	0.29	0.5	0.54	0.34	0.3	0.9977950000000003	0.9907600000000001
WP_005508145_1	1.0	1.0	1.0	1.0	1.0	1.0	1.0	1.0
WP_005508802_1	0.43	0.29	0.5	0.54	0.34	0.3	0.65	0.85
WP_005509210_1	1.0	1.0	0.999650000000001	1.0	1.0	1.0	1.0	1.0
WP_005509182_1	1.0	1.0	0.5	0.46	0.66	0.7	1.0	1.0
WP_005507573_1	1.0	1.0	1.0	1.0	1.0	1.0	1.0	1.0
WP_005508521_1	0.43	0.29	0.5	0.5395139999999995	0.34	0.3	0.65	0.85
WP_005505632_1	0.57	0.71	0.5	0.46	0.66	0.7	0.35	0.15
WP_005507902_1	0.43	0.29	0.5	0.54	0.34	0.3	0.9435099999999998	0.9173050000000003
WP_005508599_1	1.0	1.0	1.0	1.0	1.0	1.0	1.0	1.0
WP_005508285_1	0.3990830000000002	0.29	0.4506000000000002	0.4805459999999997	0.320824	0.2609100000000002	0.6401850000000009	0.8369100000000002
WP_005505671_1	1.0	0.9966359999999997	1.0	0.8594379999999997	1.0	0.9091899999999997	0.9958400000000005	0.9515499999999989
WP_005507927_1	1.0	1.0	1.0	1.0	1.0	1.0	1.0	1.0
WP_005508119_1	0.46437900000000004	0.7095740000000003	0.3362999999999998	0.459632	0.5545979999999996	0.6998599999999999	0.34205499999999994	0.15
WP_005508712_1	0.57	0.71	0.5	0.46	0.66	0.7	0.35	0.15
WP_005507200_1	0.43	0.29	0.5	0.54	0.34	0.3	0.65	0.85
WP_005507403_1	0.9841329999999993	0.8619020000000001	0.5	0.46	0.66	0.7	0.9738700000000006	0.6595749999999996
WP_013398643_1	1.0	1.0	1.0	1.0	1.0	1.0	1.0	1.0
WP_005509085_1	0.43	0.29	1.0	1.0	0.34	0.3	1.0	1.0
WP_005507447_1	0.9965170000000003	0.9984629999999999	0.9962000000000013	1.0	0.66	0.7	0.995774999999999	0.9969399999999985
WP_005508614_1	0.9520549999999992	0.8588279999999997	0.8470000000000009	0.46	0.9756219999999992	0.8824000000000001	0.8468599999999996	0.7722850000000011
WP_005505015_1	1.0	1.0	1.0	1.0	1.0	1.0	1.0	1.0
WP_005507884_1	0.57	0.71	0.5	0.46	0.66	0.7	0.35	0.15
WP_005508717_1	0.46437900000000004	0.7095740000000003	0.3362999999999998	0.459632	0.5545979999999996	0.6998599999999999	0.9920549999999999	1.0
WP_005508386_1	1.0	1.0	1.0	1.0	1.0	1.0	1.0	1.0
WP_005505596_1	0.39671800000000007	0.29	0.4347500000000001	0.54	0.26363600000000015	0.3	0.65	0.85
WP_245534268_1	0.43	0.2858240000000002	0.5	0.47271599999999964	0.34	0.3	0.65	0.85
WP_005509091_1	1.0	1.0	1.0	1.0	1.0	1.0	1.0	1.0
WP_005507924_1	1.0	1.0	1.0	0.9995859999999994	1.0	1.0	1.0	1.0
WP_005507619_1	0.0	0.0	0.0	0.0	0.0	0.0	0.65	0.85
WP_005508245_1	1.0	1.0	1.0	1.0	1.0	1.0	1.0	1.0
WP_005507866_1	1.0	1.0	0.5	0.54	0.34	0.3	1.0	1.0
WP_005508344_1	0.5693160000000005	0.705314	0.49940000000000034	0.45954000000000017	0.6556440000000003	0.6950299999999998	0.34874000000000016	0.14883000000000005
WP_005504074_1	1.0	1.0	1.0	1.0	1.0	1.0	1.0	1.0
WP_005508390_1	0.9988389999999996	0.71	0.9998500000000006	0.46	0.66	0.7	0.9857649999999991	0.15
WP_005505398_1	0.57	0.71	0.5	0.46	0.66	0.7	0.35	0.15
WP_005505795_1	0.9952120000000007	0.9933970000000005	0.9979000000000007	0.9998620000000004	1.0	1.0	0.9973400000000008	0.999295
WP_005508342_1	0.57	0.71	0.5	0.46	0.66	0.7	0.35	0.15
WP_005508849_1	0.9577059999999995	0.9980829999999992	0.9363000000000002	0.9942039999999992	0.8545360000000006	0.9880300000000004	0.7931150000000003	0.907405
WP_005507722_1	0.9953830000000005	0.996236999999999	0.9962000000000009	1.0	0.34	0.3	0.9977249999999995	0.99946
WP_005508679_1	0.9965170000000003	0.9984629999999999	0.9962000000000013	1.0	0.0	0.0	0.995774999999999	0.9969399999999985
WP_005509105_1	1.0	1.0	1.0	1.0	1.0	1.0	1.0	1.0
WP_005508037_1	1.0	1.0	1.0	1.0	1.0	1.0	1.0	1.0
WP_005508182_1	0.43	0.29	0.5	0.54	0.34	0.3	0.65	0.85
WP_005509080_1	1.0	1.0	1.0	1.0	1.0	1.0	1.0	1.0
WP_005508305_1	0.47646300000000025	0.71	0.4209500000000002	0.46	0.398046	0.7	0.296625	0.15
WP_005508365_1	0.43	0.29	0.5	0.54	0.34	0.3	0.65	0.85
WP_080548145_1	1.0	0.9977989999999983	1.0	0.9976079999999995	1.0	1.0	1.0	1.0
WP_005507537_1	0.43	0.29	0.5	0.54	0.34	0.3	0.65	0.85
WP_005509044_1	1.0	1.0	1.0	1.0	1.0	1.0	1.0	1.0
WP_005508641_1	1.0	1.0	1.0	1.0	1.0	1.0	1.0	1.0
WP_005508981_1	1.0	1.0	1.0	0.991030000000001	1.0	0.989850000000001	1.0	1.0
WP_005508843_1	1.0	1.0	1.0	1.0	1.0	1.0	1.0	1.0
WP_005508106_1	0.0	0.0	0.0	0.0	0.0	0.0	0.0	0.0
WP_005508485_1	0.0	0.0	0.0	0.0	0.0	0.0	0.0	0.0
WP_005508374_1	1.0	1.0	1.0	1.0	1.0	1.0	1.0	1.0
WP_005507853_1	0.0	0.0	0.0	0.0	0.0	0.0	0.0	0.0
WP_005509190_1	1.0	1.0	1.0	1.0	1.0	1.0	1.0	1.0
WP_013397708_1	1.0	1.0	1.0	1.0	1.0	1.0	1.0	1.0
WP_005508560_1	1.0	1.0	0.0	0.0	0.0	0.0	1.0	1.0
WP_005508886_1	0.0	0.0	0.0	0.0	0.0	0.0	0.0	0.0
WP_005507824_1	0.0	0.0	0.0	0.0	0.0	0.0	0.0	0.0
WP_005504788_1	1.0	0.9968999999999977	1.0	0.9947999999999988	1.0	1.0	1.0	1.0
WP_005507897_1	0.0	0.0	0.0	0.0	0.0	0.0	0.0	0.0
WP_005509247_1	1.0	1.0	1.0	1.0	1.0	1.0	1.0	1.0
WP_005507464_1	1.0	1.0	1.0	1.0	1.0	1.0	1.0	1.0
WP_005509215_1	1.0	1.0	1.0	1.0	1.0	1.0	1.0	1.0
WP_005505041_1	0.0	0.0	0.0	0.0	0.0	0.0	0.0	0.0
WP_005508312_1	1.0	0.9968999999999977	1.0	0.9947999999999988	1.0	1.0	1.0	1.0
WP_005508053_1	0.0	0.0	0.0	0.0	0.0	0.0	0.0	0.0
WP_005508993_1	1.0	1.0	1.0	1.0	1.0	1.0	1.0	1.0
WP_044141780_1	0.0	0.0	0.9489999999999991	0.9128999999999984	0.0	0.0	0.4707999999999993	0.34349999999999953
WP_005508490_1	1.0	1.0	1.0	1.0	1.0	1.0	1.0	1.0
WP_005509039_1	1.0	1.0	1.0	1.0	1.0	1.0	1.0	1.0
WP_005507856_1	1.0	1.0	1.0	1.0	1.0	1.0	1.0	1.0
WP_005506750_1	1.0	1.0	1.0	1.0	1.0	1.0	1.0	1.0
WP_005507382_1	1.0	1.0	1.0	1.0	1.0	1.0	1.0	1.0
WP_005508230_1	0.0	0.0	0.0	0.0	0.0	0.0	1.0	1.0
WP_005508716_1	0.0	0.0	0.0	0.0	0.0	0.0	1.0	1.0
WP_005507952_1	1.0	1.0	1.0	1.0	1.0	1.0	1.0	1.0
WP_044143493_1	1.0	1.0	1.0	1.0	1.0	1.0	1.0	1.0
WP_005508732_1	1.0	1.0	1.0	1.0	1.0	1.0	1.0	1.0
WP_005508316_1	0.9994999999999986	0.9996000000000008	1.0	1.0	1.0	1.0	0.9993999999999985	0.9993999999999985
WP_005508488_1	1.0	1.0	1.0	1.0	1.0	1.0	1.0	1.0
WP_005506838_1	0.0	0.0	0.0	0.0	0.0	0.0	0.0	0.0
WP_005508801_1	1.0	1.0	1.0	1.0	1.0	1.0	1.0	1.0
WP_005507474_1	0.0	0.0	0.0	0.0	0.0	0.0	0.0	0.0
WP_005508487_1	1.0	1.0	1.0	1.0	1.0	1.0	1.0	1.0
WP_005509229_1	1.0	1.0	0.0	0.0	0.0	0.0	1.0	0.9964999999999985
WP_044141843_1	0.0	0.0	0.0	0.0	0.0	0.0	0.0	0.0
WP_005508986_1	1.0	1.0	1.0	1.0	1.0	1.0	1.0	1.0
WP_005507548_1	1.0	1.0	1.0	1.0	1.0	1.0	1.0	1.0
WP_004005126_1	1.0	1.0	1.0	1.0	1.0	1.0	1.0	1.0
WP_005509142_1	0.0	0.0	0.0	0.0	0.0	0.0	0.0	0.0
WP_044142972_1	1.0	1.0	1.0	1.0	1.0	1.0	1.0	1.0
WP_005506461_1	0.8362999999999994	0.9851000000000016	0.8422999999999995	0.9955999999999995	0.6030999999999992	1.0	0.8482000000000006	0.9852000000000016
WP_005509216_1	1.0	1.0	1.0	1.0	1.0	1.0	1.0	1.0
WP_005509046_1	1.0	1.0	1.0	0.9102000000000019	1.0	1.0	1.0	1.0
WP_005509119_1	0.9226000000000016	1.0	0.8695000000000012	1.0	0.7754000000000001	1.0	1.0	1.0
WP_005509129_1	0.0	0.0	0.0	0.0	0.0	0.0	0.0	0.0
WP_005507926_1	0.0	0.0	0.0	0.0	0.0	0.0	0.6944999999999998	0.5906999999999987
WP_005506820_1	1.0	0.9949000000000009	1.0	0.9990999999999989	0.0	0.0	1.0	1.0
WP_005507747_1	0.0	0.0	0.0	0.0	0.0	0.0	0.0	0.0
WP_005508379_1	1.0	1.0	1.0	1.0	1.0	1.0	1.0	1.0
WP_005509118_1	0.9226000000000016	1.0	0.8695000000000012	1.0	0.7754000000000001	1.0	1.0	1.0
WP_005504725_1	1.0	1.0	1.0	1.0	1.0	1.0	1.0	1.0
WP_044141789_1	1.0	1.0	1.0	1.0	1.0	1.0	1.0	1.0
WP_005509288_1	1.0	1.0	1.0	1.0	1.0	1.0	1.0	1.0
WP_005507445_1	0.9919000000000008	0.9946999999999988	0.9924000000000024	1.0	0.0	0.0	0.9934999999999985	0.9963999999999984
WP_005507558_1	1.0	1.0	1.0	1.0	0.0	0.0	1.0	1.0
WP_005504813_1	1.0	1.0	1.0	1.0	1.0	1.0	1.0	1.0
WP_005508915_1	1.0	1.0	1.0	1.0	1.0	1.0	1.0	1.0
WP_005508101_1	1.0	1.0	1.0	1.0	1.0	1.0	1.0	1.0
WP_005507904_1	0.0	0.0	0.0	0.0	0.0	0.0	0.0	0.0
WP_005505601_1	1.0	1.0	1.0	1.0	1.0	1.0	1.0	1.0
WP_005507956_1	1.0	1.0	1.0	1.0	1.0	1.0	1.0	1.0
WP_005508298_1	1.0	0.999200000000001	1.0	1.0	1.0	1.0	1.0	1.0
WP_005508424_1	0.0	0.0	0.0	0.0	0.0	0.0	0.0	0.0
WP_005505069_1	0.0	0.0	0.0	0.0	0.0	0.0	0.9937000000000006	0.9384000000000011
WP_005506874_1	0.0	0.0	0.0	0.0	0.0	0.0	1.0	1.0
WP_005509218_1	1.0	1.0	1.0	0.9946999999999988	1.0	1.0	1.0	1.0
WP_005507968_1	1.0	1.0	1.0	1.0	1.0	1.0	1.0	1.0
WP_005509163_1	1.0	1.0	1.0	1.0	1.0	1.0	1.0	1.0
WP_005507807_1	0.8362999999999994	0.9851000000000016	0.8422999999999995	0.9955999999999995	0.6030999999999992	1.0	0.8482000000000006	0.9852000000000016
WP_005508635_1	1.0	1.0	1.0	1.0	1.0	1.0	1.0	1.0
WP_013397499_1	1.0	1.0	1.0	1.0	1.0	1.0	1.0	1.0
WP_044143875_1	0.0	0.0	0.0	0.0	0.0	0.0	0.0	0.0
WP_005504206_1	1.0	0.9949000000000009	1.0	0.9990999999999989	0.0	0.0	1.0	1.0
WP_005508089_1	1.0	1.0	1.0	1.0	1.0	1.0	1.0	1.0
WP_005507419_1	1.0	1.0	1.0	1.0	1.0	1.0	1.0	1.0
WP_005509185_1	1.0	1.0	1.0	1.0	1.0	1.0	1.0	1.0
WP_005509064_1	1.0	1.0	1.0	1.0	1.0	1.0	1.0	1.0
WP_005509139_1	1.0	1.0	1.0	1.0	1.0	1.0	1.0	1.0
WP_005508224_1	0.0	0.0	0.0	0.0	0.0	0.0	0.0	0.0
WP_013398742.1	1.0	1.0	1.0	1.0	1.0	1.0	1.0	1.0
WP_005509117_1	0.9257999999999993	0.9972999999999992	0.8717999999999984	0.9903000000000012	0.777500000000002	0.9915000000000012	0.4089000000000001	0.3826999999999999
WP_005508058_1	1.0	0.988399999999999	1.0	0.7396999999999992	1.0	0.6972999999999989	0.9936000000000006	0.9429999999999988
WP_005508049_1	1.0	1.0	1.0	1.0	1.0	1.0	1.0	1.0
WP_005508359_1	1.0	1.0	1.0	1.0	1.0	1.0	1.0	1.0
WP_005509248_1	0.0	0.0	0.0	0.0	0.0	0.0	0.0	0.0
WP_005506148_1	1.0	1.0	1.0	1.0	1.0	1.0	1.0	1.0
WP_005508489_1	1.0	1.0	1.0	1.0	1.0	1.0	1.0	1.0
WP_005508867_1	1.0	1.0	1.0	1.0	1.0	1.0	0.997900000000001	0.9937000000000006
WP_005504528_1	1.0	1.0	1.0	1.0	1.0	1.0	1.0	1.0
WP_005508482_1	0.994100000000002	0.5118000000000008	0.967799999999998	0.3464999999999996	0.9037000000000005	0.11449999999999977	0.9556000000000004	0.7810999999999997
WP_005507935_1	0.0	0.0	0.0	0.0	0.0	0.0	1.0	1.0
WP_005505951_1	0.0	0.0	0.0	0.0	0.0	0.0	0.0	0.0
WP_044142253_1	0.0	0.0	1.0	1.0	0.0	0.0	1.0	1.0
WP_005508479_1	1.0	1.0	1.0	1.0	1.0	1.0	1.0	1.0
WP_005507417_1	1.0	1.0	1.0	1.0	1.0	1.0	1.0	1.0
WP_005507804_1	0.8362999999999994	0.9851000000000016	0.8422999999999995	0.9955999999999995	0.6030999999999992	1.0	0.8482000000000006	0.9852000000000016
WP_005508314_1	0.0	0.0	0.0	0.0	0.0	0.0	0.0	0.0
WP_005508453_1	1.0	1.0	1.0	1.0	1.0	1.0	1.0	1.0
WP_005506073_1	0.0	0.0	0.0	0.0	0.0	0.0	0.0	0.0
WP_044142254_1	1.0	1.0	1.0	1.0	1.0	1.0	1.0	1.0
WP_005507452_1	0.0	0.0	0.0	0.0	0.0	0.0	0.0	0.0
WP_005509175_1	0.0	0.0	0.0	0.0	0.0	0.0	0.0	0.0
WP_005507551_1	1.0	1.0	1.0	1.0	1.0	1.0	1.0	1.0
WP_005507851_1	0.0	0.0	0.0	0.0	0.0	0.0	0.0	0.0
WP_155115016_1	1.0	1.0	1.0	1.0	1.0	1.0	1.0	1.0
WP_005508411_1	1.0	1.0	1.0	1.0	1.0	1.0	1.0	1.0
WP_005508598_1	1.0	1.0	1.0	1.0	0.0	0.0	1.0	1.0
WP_005507877_1	1.0	1.0	1.0	1.0	0.0	0.0	1.0	1.0
WP_005508025_1	1.0	1.0	1.0	1.0	1.0	1.0	1.0	1.0
WP_005509075_1	0.0	0.0	0.0	0.0	0.0	0.0	1.0	1.0
WP_005508646_1	1.0	1.0	0.0	0.0	0.0	0.0	1.0	0.9964999999999985
WP_005507626_1	0.0	0.0	0.0	0.0	0.0	0.0	1.0	1.0
WP_005508733_1	0.0	0.0	1.0	1.0	0.0	0.0	1.0	1.0
WP_005508195_1	1.0	0.9949000000000009	1.0	0.9990999999999989	0.0	0.0	1.0	1.0
WP_005507992_1	1.0	1.0	1.0	1.0	1.0	1.0	1.0	1.0
WP_044142343_1	1.0	1.0	1.0	1.0	1.0	1.0	1.0	1.0
WP_005508477_1	0.9939999999999999	0.9898000000000015	0.9925000000000023	0.9877999999999975	1.0	1.0	0.9912999999999991	0.9924000000000024
WP_005508795_1	1.0	1.0	1.0	1.0	1.0	1.0	1.0	1.0
WP_005509003_1	1.0	0.9997000000000007	1.0	1.0	1.0	1.0	1.0	1.0
WP_005507659_1	1.0	1.0	1.0	1.0	1.0	1.0	1.0	1.0
WP_005507646_1	1.0	1.0	1.0	1.0	1.0	1.0	1.0	1.0
