## Supplementary material for "Genome-Scale Modeling of *Rothia mucilaginosa* Reveals Insights into Metabolic Capabilities and Therapeutic Strategies for Cystic Fibrosis": Table_S6.csv

	LB	LB[-O2]	M9[+Glc]	M9[+Glc-O2]	SCFM	SCFM[-O2]	SNM	SNM[-O2]
WP_005504058_1	1.0	1.0	1.0	1.0	1.0	1.0	1.0	1.0
WP_005508305_1	0.0	0.0	0.0	0.0	0.0	0.0	0.0	0.0
WP_005507721_1	1.0	1.0	0.0	0.0	0.9977	0.9949	999	0.9873
WP_005509266_1	0.9775	0.9793	1.0	1.0	0.9804	0.98	0.9899	0.9921
spontaneous	0.0	0.0	0.0	0.0	0.0	0.0	0.0	0.0
WP_005505523_1	0.7567	0.7228	0.0	0.0	0.8812	0.5084	0.0	0.0
WP_005507659_1	1.0	1.0	1.0	1.0	1.0	1.0	1.0	1.0
WP_005508614_1	0.7644	0.7321	0.9283	608	0.8885	0.5132	694	0.0
WP_005507982_1	1.0	1.0	1.0	1.0	1.0	1.0	1.0	1.0
WP_005508259_1	1.0	1.0	1.0	1.0	1.0	1.0	1.0	1.0
WP_005507397_1	1.0	1.0	1.0	1.0	1.0	1.0	1.0	1.0
WP_005508101_1	1.0	1.0	1.0	1.0	1.0	1.0	1.0	1.0
WP_005508733_1	1.0	1.0	0.0	0.0	0.0	0.0	1.0	1.0
WP_044142253_1	1.0	1.0	0.0	0.0	0.0	0.0	1.0	1.0
WP_005509216_1	1.0	1.0	1.0	1.0	1.0	1.0	1.0	1.0
WP_005505015_1	1.0	1.0	1.0	1.0	1.0	1.0	1.0	1.0
WP_044142241_1	1.0	1.0	1.0	1.0	1.0	1.0	1.0	1.0
WP_005507695_1	1.0	1.0	1.0	1.0	1.0	1.0	1.0	1.0
WP_005508121_1	1.0	1.0	1.0	1.0	1.0	1.0	1.0	1.0
WP_005507865_1	0.0	0.0	0.0	0.0	0.0	0.0	0.0	0.0
WP_005507563_1	0.0	0.0	0.0	0.0	0.0	0.0	0.0	0.0
WP_005507450_1	0.0	0.0	0.0	0.0	0.0	0.0	0.0	0.0
WP_005507904_1	0.0	0.0	0.0	0.0	0.0	0.0	0.0	0.0
WP_005507537_1	1.0	1.0	1.0	1.0	1.0	1.0	1.0	1.0
WP_005509298_1	1.0	0.8912	0.9936	0.9994	1.0	0.8157	0.9392	0.5068
WP_005509182_1	1.0	1.0	0.0	0.0	1.0	1.0	0.0	0.0
WP_005505601_1	1.0	1.0	1.0	1.0	1.0	1.0	1.0	1.0
WP_005506874_1	1.0	1.0	0.0	0.0	0.0	0.0	0.0	0.0
WP_005508641_1	1.0	1.0	1.0	1.0	1.0	1.0	1.0	1.0
WP_005509244_1	1.0	1.0	1.0	1.0	1.0	1.0	1.0	1.0
WP_005509238_1	1.0	1.0	1.0	1.0	1.0	1.0	1.0	1.0
WP_005507452_1	0.0	0.0	0.0	0.0	0.0	0.0	0.0	0.0
WP_005508453_1	1.0	1.0	1.0	1.0	1.0	1.0	1.0	1.0
WP_005508485_1	0.0	0.0	0.0	0.0	0.0	0.0	0.0	0.0
WP_005508986_1	1.0	1.0	1.0	1.0	1.0	1.0	1.0	1.0
WP_005508076_1	1.0	1.0	1.0	1.0	1.0	1.0	1.0	1.0
WP_005505671_1	0.9936	943	1.0	0.6973	1.0	0.9884	1.0	0.7397
WP_005508058_1	0.9936	943	1.0	0.6973	1.0	0.9884	1.0	0.7397
WP_005508981_1	1.0	1.0	1.0	1.0	1.0	1.0	1.0	1.0
WP_005509045_1	1.0	1.0	1.0	1.0	1.0	1.0	1.0	1.0
WP_005508625_1	1.0	1.0	1.0	1.0	1.0	1.0	1.0	1.0
WP_230457257_1	1.0	1.0	1.0	1.0	1.0	1.0	1.0	1.0
WP_005509247_1	1.0	1.0	1.0	1.0	1.0	1.0	1.0	1.0
WP_005508795_1	1.0	1.0	1.0	1.0	1.0	1.0	1.0	1.0
WP_005504506_1	1.0	1.0	1.0	1.0	1.0	1.0	1.0	1.0
WP_005508313_1	1.0	1.0	1.0	1.0	1.0	0.9969	1.0	0.9948
WP_005504788_1	1.0	1.0	1.0	1.0	1.0	0.9969	1.0	0.9948
WP_005508312_1	1.0	1.0	1.0	1.0	1.0	0.9969	1.0	0.9948
WP_005509265_1	0.9966	0.9965	1.0	1.0	0.9973	1.0	0.9974	1.0
WP_005508089_1	1.0	1.0	1.0	1.0	1.0	1.0	1.0	1.0
WP_005508340_1	0.0	0.0	0.0	0.0	0.0	0.0	0.0	0.0
WP_005504395_1	0.0	0.0	0.0	0.0	0.0	0.0	0.0	0.0
WP_005507930_1	1.0	1.0	1.0	1.0	1.0	1.0	1.0	1.0
WP_005507597_1	1.0	1.0	0.9891	0.9961	0.9871	1.0	0.9876	1.0
WP_005508355_1	0.0	0.0	0.0	0.0	0.0	0.0	0.0	0.0
WP_005508486_1	1.0	1.0	1.0	1.0	1.0	1.0	1.0	1.0
WP_005508489_1	1.0	1.0	1.0	1.0	1.0	1.0	1.0	1.0
WP_005508867_1	0.9979	0.9937	1.0	1.0	1.0	1.0	1.0	1.0
WP_005509091_1	1.0	1.0	1.0	1.0	1.0	1.0	1.0	1.0
WP_005509103_1	1.0	1.0	1.0	1.0	1.0	1.0	1.0	1.0
WP_005509206_1	1.0	1.0	1.0	1.0	1.0	1.0	1.0	1.0
WP_005509248_1	0.0	0.0	0.0	0.0	0.0	0.0	0.0	0.0
WP_005508717_1	1.0	1.0	0.0	0.0	0.0	0.0	0.0	0.0
WP_005507856_1	1.0	1.0	1.0	1.0	1.0	1.0	1.0	1.0
WP_005504528_1	1.0	1.0	1.0	1.0	1.0	1.0	1.0	1.0
WP_005507990_1	1.0	1.0	1.0	1.0	1.0	1.0	1.0	1.0
WP_005507573_1	1.0	1.0	1.0	1.0	1.0	1.0	1.0	1.0
WP_044143870_1	1.0	1.0	1.0	1.0	1.0	1.0	1.0	1.0
WP_005504721_1	1.0	1.0	1.0	1.0	1.0	1.0	1.0	1.0
WP_005509113_1	0.0	0.0	0.0	0.0	0.0	0.0	0.0	0.0
WP_005508458_1	1.0	1.0	1.0	1.0	1.0	1.0	1.0	1.0
WP_044141780_1	0.4708	0.3435	0.0	0.0	0.0	0.0	949	0.9129
WP_005508129_1	0.0	0.0	0.0	0.0	0.0	0.0	0.0	0.0
WP_005508611_1	0.0	0.0	0.0	0.0	0.0	0.0	0.0	0.0
WP_044142222_1	0.8475	1.0	0.6031	1.0	0.8359	1.0	0.8419	1.0
WP_005507833_1	0.9773	1.0	0.8403	0.9998	0.8147	0.9994	0.6726	0.9992
WP_005509039_1	1.0	1.0	1.0	1.0	1.0	1.0	1.0	1.0
WP_005509044_1	1.0	1.0	1.0	1.0	1.0	1.0	1.0	1.0
WP_044143493_1	1.0	1.0	1.0	1.0	1.0	1.0	1.0	1.0
WP_044141804_1	1.0	1.0	1.0	1.0	1.0	1.0	1.0	1.0
WP_005507734_1	0.0	0.0	0.0	0.0	0.0	0.0	0.0	0.0
WP_005509159_1	1.0	1.0	1.0	1.0	1.0	1.0	1.0	1.0
WP_005509229_1	1.0	0.9965	0.0	0.0	1.0	1.0	0.0	0.0
WP_005507715_1	1.0	1.0	1.0	1.0	1.0	1.0	1.0	1.0
WP_005508183_1	1.0	1.0	1.0	1.0	1.0	1.0	1.0	1.0
WP_005507420_1	1.0	1.0	1.0	1.0	1.0	1.0	1.0	1.0
WP_005504658_1	0.0	0.0	0.0	0.0	0.0	0.0	0.0	0.0
WP_005508640_1	0.9964	0.9922	0.9934	0.9929	0.9988	0.9934	0.9988	999
WP_005508314_1	0.0	0.0	0.0	0.0	0.0	0.0	0.0	0.0
WP_005508457_1	0.0	0.0	0.0	0.0	0.0	0.0	0.0	0.0
WP_005509155_1	1.0	1.0	1.0	1.0	1.0	1.0	1.0	1.0
WP_005508797_1	1.0	1.0	1.0	1.0	1.0	1.0	1.0	1.0
WP_005508145_1	1.0	1.0	1.0	1.0	1.0	1.0	1.0	1.0
WP_005509297_1	0.0	0.0	0.0	0.0	0.0	0.0	0.0	0.0
WP_005506148_1	1.0	1.0	1.0	1.0	1.0	1.0	1.0	1.0
WP_005506838_1	0.0	0.0	0.0	0.0	0.0	0.0	0.0	0.0
WP_005507419_1	1.0	1.0	1.0	1.0	1.0	1.0	1.0	1.0
WP_005508951_1	1.0	1.0	1.0	1.0	1.0	1.0	1.0	1.0
WP_005508131_1	1.0	1.0	1.0	1.0	1.0	1.0	1.0	1.0
WP_005507551_1	1.0	1.0	1.0	1.0	1.0	1.0	1.0	1.0
WP_005507866_1	1.0	1.0	1.0	1.0	1.0	1.0	1.0	1.0
WP_005508598_1	1.0	1.0	0.0	0.0	1.0	1.0	1.0	1.0
WP_005509210_1	1.0	1.0	1.0	1.0	1.0	1.0	0.9993	1.0
WP_005507851_1	0.0	0.0	0.0	0.0	0.0	0.0	0.0	0.0
WP_005507200_1	1.0	1.0	1.0	1.0	1.0	1.0	1.0	1.0
WP_005508250_1	1.0	1.0	1.0	1.0	1.0	1.0	1.0	1.0
WP_005507417_1	1.0	1.0	1.0	1.0	1.0	1.0	1.0	1.0
WP_005509031_1	1.0	1.0	1.0	1.0	1.0	1.0	1.0	1.0
WP_005507418_1	1.0	1.0	1.0	1.0	1.0	1.0	1.0	1.0
WP_080548145_1	1.0	1.0	1.0	1.0	1.0	1.0	1.0	1.0
WP_044142972_1	1.0	1.0	1.0	1.0	1.0	1.0	1.0	1.0
WP_005508364_1	1.0	1.0	1.0	1.0	1.0	1.0	1.0	1.0
WP_155115048_1	1.0	1.0	1.0	1.0	1.0	1.0	1.0	1.0
WP_005508167_1	1.0	1.0	1.0	1.0	1.0	1.0	1.0	1.0
WP_005507994_1	1.0	1.0	1.0	1.0	1.0	1.0	1.0	1.0
WP_005508168_1	1.0	1.0	1.0	1.0	1.0	1.0	1.0	1.0
WP_005507993_1	1.0	1.0	1.0	1.0	1.0	1.0	1.0	1.0
WP_005507992_1	1.0	1.0	1.0	1.0	1.0	1.0	1.0	1.0
WP_005508799_1	0.0	0.0	0.0	0.0	0.0	0.0	0.0	0.0
WP_005508886_1	0.0	0.0	0.0	0.0	0.0	0.0	0.0	0.0
WP_005508447_1	0.0	0.0	0.0	0.0	0.0	0.0	0.0	0.0
WP_005507956_1	1.0	1.0	1.0	1.0	1.0	1.0	1.0	1.0
WP_005508181_1	1.0	1.0	1.0	1.0	1.0	1.0	1.0	1.0
WP_005508390_1	0.9781	0.0	0.0	0.0	0.9973	0.0	0.9997	0.0
WP_005508957_1	1.0	1.0	1.0	1.0	1.0	1.0	1.0	1.0
WP_005507926_1	0.6945	0.5907	0.0	0.0	0.0	0.0	0.0	0.0
WP_005508488_1	1.0	1.0	1.0	1.0	1.0	1.0	1.0	1.0
WP_005509185_1	1.0	1.0	1.0	1.0	1.0	1.0	1.0	1.0
WP_005509186_1	1.0	1.0	1.0	1.0	1.0	1.0	1.0	1.0
WP_005507857_1	1.0	1.0	1.0	1.0	1.0	1.0	1.0	1.0
WP_005508300_1	1.0	1.0	1.0	1.0	1.0	1.0	1.0	1.0
WP_005508359_1	1.0	1.0	1.0	1.0	1.0	1.0	1.0	1.0
WP_005508389_1	1.0	1.0	1.0	1.0	1.0	1.0	1.0	1.0
WP_005507722_1	1.0	1.0	1.0	1.0	1.0	1.0	1.0	1.0
WP_005507703_1	1.0	1.0	1.0	1.0	1.0	1.0	1.0	1.0
WP_005508240_1	1.0	1.0	1.0	1.0	1.0	1.0	1.0	1.0
WP_005507983_1	1.0	1.0	1.0	1.0	1.0	1.0	1.0	1.0
WP_005507710_1	1.0	1.0	1.0	1.0	1.0	1.0	1.0	1.0
WP_005508635_1	1.0	1.0	1.0	1.0	1.0	1.0	1.0	1.0
WP_005508249_1	1.0	1.0	1.0	1.0	1.0	1.0	1.0	1.0
WP_005509240_1	1.0	1.0	1.0	1.0	1.0	1.0	1.0	1.0
WP_005509215_1	1.0	1.0	1.0	1.0	1.0	1.0	1.0	1.0
WP_005507955_1	1.0	1.0	1.0	1.0	1.0	1.0	1.0	1.0
WP_005508521_1	1.0	1.0	1.0	1.0	1.0	1.0	1.0	0.9991
WP_005509142_1	0.0	0.0	0.0	0.0	0.0	0.0	0.0	0.0
WP_005507566_1	1.0	1.0	1.0	1.0	1.0	1.0	1.0	1.0
WP_005507787_1	0.0	0.0	0.0	0.0	0.0	0.0	0.0	0.0
WP_005508184_1	0.0	0.0	0.0	0.0	0.0	0.0	0.0	0.0
WP_005508182_1	1.0	1.0	1.0	1.0	1.0	1.0	1.0	1.0
WP_044142340_1	1.0	1.0	1.0	1.0	1.0	1.0	1.0	1.0
WP_005508473_1	0.9924	0.9953	1.0	1.0	0.9916	0.9907	0.9958	0.9997
WP_005509046_1	1.0	1.0	1.0	1.0	1.0	1.0	1.0	0.9102
WP_005508646_1	1.0	0.9965	0.0	0.0	1.0	1.0	0.0	0.0
WP_005506073_1	0.0	0.0	0.0	0.0	0.0	0.0	0.0	0.0
WP_005508112_1	1.0	1.0	1.0	1.0	1.0	1.0	1.0	1.0
WP_005507474_1	0.0	0.0	0.0	0.0	0.0	0.0	0.0	0.0
WP_005506372_1	0.9992	0.9992	0.9995	0.9983	0.9994	0.9959	0.9994	0.9946
WP_005508290_1	1.0	1.0	1.0	1.0	1.0	1.0	1.0	1.0
WP_005504725_1	1.0	1.0	1.0	1.0	1.0	1.0	1.0	1.0
WP_005509003_1	1.0	1.0	1.0	1.0	1.0	0.9997	1.0	1.0
WP_005508037_1	1.0	1.0	1.0	1.0	1.0	1.0	1.0	1.0
WP_005506055_1	1.0	1.0	1.0	1.0	1.0	1.0	1.0	1.0
WP_005508477_1	0.9913	0.9924	1.0	1.0	994	0.9898	0.9925	0.9878
WP_005508243_1	1.0	1.0	1.0	1.0	1.0	1.0	1.0	1.0
WP_005508246_1	1.0	1.0	1.0	1.0	1.0	1.0	1.0	1.0
WP_005508245_1	1.0	1.0	1.0	1.0	1.0	1.0	1.0	1.0
WP_005508438_1	1.0	1.0	1.0	1.0	1.0	1.0	1.0	1.0
WP_005508440_1	1.0	1.0	1.0	1.0	1.0	1.0	1.0	1.0
WP_044143506_1	1.0	1.0	1.0	1.0	1.0	1.0	1.0	1.0
WP_044142834_1	1.0	1.0	1.0	1.0	1.0	1.0	1.0	1.0
WP_005507382_1	1.0	1.0	1.0	1.0	1.0	1.0	1.0	1.0
WP_005507636_1	1.0	1.0	1.0	1.0	1.0	1.0	1.0	1.0
WP_044142245_1	0.0	0.0	0.0	0.0	0.0	0.0	0.0	0.0
WP_005506182_1	0.0	0.0	0.0	0.0	0.0	0.0	0.0	0.0
WP_005507549_1	1.0	1.0	1.0	1.0	1.0	1.0	1.0	1.0
WP_005507548_1	1.0	1.0	1.0	1.0	1.0	1.0	1.0	1.0
WP_005509218_1	1.0	1.0	1.0	1.0	1.0	1.0	1.0	0.9947
WP_005507550_1	1.0	1.0	1.0	1.0	1.0	1.0	1.0	1.0
WP_005504813_1	1.0	1.0	1.0	1.0	1.0	1.0	1.0	1.0
WP_005504074_1	1.0	1.0	1.0	1.0	1.0	1.0	1.0	1.0
WP_005507518_1	1.0	1.0	1.0	1.0	1.0	1.0	1.0	1.0
WP_005507899_1	1.0	1.0	1.0	1.0	1.0	1.0	1.0	1.0
WP_005509050_1	1.0	1.0	1.0	1.0	1.0	1.0	1.0	1.0
WP_005508049_1	1.0	1.0	1.0	1.0	1.0	1.0	1.0	1.0
WP_005508053_1	0.0	0.0	0.0	0.0	0.0	0.0	0.0	0.0
WP_005507646_1	1.0	1.0	1.0	1.0	1.0	1.0	1.0	1.0
WP_005507644_1	1.0	1.0	1.0	1.0	1.0	1.0	1.0	1.0
WP_005508374_1	1.0	1.0	1.0	1.0	1.0	1.0	1.0	1.0
WP_005508373_1	1.0	1.0	1.0	1.0	1.0	1.0	1.0	1.0
WP_005508025_1	1.0	1.0	1.0	1.0	1.0	1.0	1.0	1.0
WP_044142343_1	1.0	1.0	1.0	1.0	1.0	1.0	1.0	1.0
WP_005508849_1	1.0	1.0	1.0	1.0	1.0	1.0	1.0	1.0
WP_005508952_1	0.9773	1.0	0.8403	0.9998	0.8147	0.9994	0.6726	0.9992
WP_005504206_1	1.0	1.0	0.0	0.0	1.0	0.9949	1.0	0.9991
WP_005509164_1	0.0	0.0	0.0	0.0	0.0	0.0	0.0	0.0
WP_005508843_1	1.0	1.0	1.0	1.0	1.0	1.0	1.0	1.0
WP_005508247_1	1.0	1.0	1.0	1.0	1.0	1.0	1.0	1.0
WP_005508072_1	1.0	1.0	1.0	1.0	1.0	1.0	1.0	1.0
WP_005509105_1	1.0	1.0	1.0	1.0	1.0	1.0	1.0	1.0
WP_005509243_1	1.0	1.0	1.0	1.0	1.0	1.0	1.0	1.0
WP_005508236_1	1.0	1.0	1.0	1.0	1.0	1.0	1.0	1.0
WP_005509290_1	1.0	1.0	1.0	1.0	1.0	1.0	1.0	1.0
WP_005509139_1	1.0	1.0	1.0	1.0	1.0	1.0	1.0	1.0
WP_005508599_1	1.0	1.0	1.0	1.0	1.0	1.0	1.0	1.0
WP_005508846_1	1.0	1.0	1.0	1.0	1.0	1.0	1.0	1.0
WP_005508479_1	1.0	1.0	1.0	1.0	1.0	1.0	1.0	1.0
WP_005507830_1	1.0	0.9773	0.9991	0.9991	1.0	1.0	1.0	1.0
WP_005509190_1	1.0	1.0	1.0	1.0	1.0	1.0	1.0	1.0
WP_005509082_1	1.0	1.0	1.0	1.0	1.0	1.0	1.0	1.0
WP_005509080_1	1.0	1.0	1.0	1.0	1.0	1.0	1.0	1.0
WP_005507554_1	1.0	1.0	1.0	1.0	1.0	1.0	1.0	1.0
WP_044142607_1	1.0	1.0	1.0	1.0	1.0	1.0	1.0	1.0
WP_005507924_1	1.0	1.0	1.0	1.0	1.0	1.0	1.0	1.0
WP_005507612_1	1.0	1.0	0.0	0.0	0.0	0.0	1.0	1.0
WP_005504866_1	1.0	1.0	1.0	1.0	1.0	1.0	1.0	1.0
WP_005508412_1	0.0	0.0	0.0	0.0	0.0	0.0	0.0	0.0
WP_005509129_1	0.0	0.0	0.0	0.0	0.0	0.0	0.0	0.0
WP_005507152_1	0.0	0.0	0.0	0.0	0.0	0.0	0.0	0.0
WP_245534268_1	1.0	1.0	1.0	1.0	1.0	0.9856	1.0	0.8754
WP_005507298_1	0.0	0.0	0.0	0.0	0.0	0.0	0.0	0.0
WP_005509064_1	1.0	1.0	1.0	1.0	1.0	1.0	1.0	1.0
WP_005505041_1	0.0	0.0	0.0	0.0	0.0	0.0	0.0	0.0
WP_005508285_1	0.9849	0.9846	0.9436	0.8697	0.9281	1.0	0.9012	0.8899
WP_005508298_1	1.0	1.0	1.0	1.0	1.0	0.9992	1.0	1.0
WP_005508411_1	1.0	1.0	1.0	1.0	1.0	1.0	1.0	1.0
WP_005508230_1	1.0	1.0	0.0	0.0	0.0	0.0	0.0	0.0
WP_005507194_1	0.0	0.0	0.0	0.0	0.0	0.0	0.0	0.0
WP_005507767_1	1.0	1.0	1.0	1.0	1.0	1.0	1.0	1.0
WP_005508106_1	0.0	0.0	0.0	0.0	0.0	0.0	0.0	0.0
WP_005507952_1	1.0	1.0	1.0	1.0	1.0	1.0	1.0	1.0
WP_044142254_1	1.0	1.0	1.0	1.0	1.0	1.0	1.0	1.0
WP_005507905_1	0.0	0.0	0.0	0.0	0.0	0.0	0.0	0.0
WP_005505795_1	1.0	1.0	1.0	1.0	1.0	1.0	1.0	1.0
WP_005508802_1	1.0	1.0	1.0	1.0	1.0	1.0	1.0	1.0
WP_005508801_1	1.0	1.0	1.0	1.0	1.0	1.0	1.0	1.0
WP_005507424_1	1.0	1.0	1.0	1.0	1.0	1.0	1.0	1.0
WP_005507433_1	1.0	1.0	0.0	0.0	1.0	1.0	1.0	1.0
WP_005506856_1	1.0	1.0	1.0	0.9855	1.0	1.0	1.0	0.9805
WP_005509157_1	1.0	1.0	1.0	1.0	1.0	1.0	1.0	1.0
WP_005509079_1	1.0	1.0	1.0	1.0	1.0	1.0	1.0	0.9991
WP_005504124_1	1.0	1.0	1.0	1.0	1.0	1.0	1.0	1.0
WP_005508729_1	0.0	0.0	0.0	0.0	0.0	0.0	0.0	0.0
WP_005507968_1	1.0	1.0	1.0	1.0	1.0	1.0	1.0	1.0
WP_005509163_1	1.0	1.0	1.0	1.0	1.0	1.0	1.0	1.0
WP_005505398_1	0.0	0.0	0.0	0.0	0.0	0.0	0.0	0.0
WP_005508643_1	1.0	1.0	1.0	1.0	1.0	1.0	1.0	1.0
WP_005507788_1	0.0	0.0	0.0	0.0	0.0	0.0	0.0	0.0
WP_005508379_1	1.0	1.0	1.0	1.0	1.0	1.0	1.0	1.0
WP_005506750_1	1.0	1.0	1.0	1.0	1.0	1.0	1.0	1.0
WP_005508344_1	0.0	0.0	0.0	0.0	0.0	0.0	0.0	0.0
WP_005509014_1	0.0	0.0	0.0	0.0	0.0	0.0	0.0	0.0
WP_005508365_1	1.0	1.0	1.0	1.0	1.0	1.0	1.0	1.0
WP_005505632_1	0.0	0.0	0.0	0.0	0.0	0.0	0.0	0.0
WP_044141912_1	0.0	0.0	0.0	0.0	0.0	0.0	0.0	0.0
WP_005507798_1	1.0	1.0	1.0	1.0	1.0	1.0	1.0	1.0
WP_005508490_1	1.0	1.0	1.0	1.0	1.0	1.0	1.0	1.0
WP_005508726_1	1.0	1.0	1.0	1.0	1.0	1.0	1.0	1.0
WP_005507583_1	1.0	1.0	1.0	1.0	1.0	1.0	1.0	1.0
WP_005508275_1	1.0	1.0	1.0	1.0	1.0	1.0	1.0	1.0
WP_005508065_1	1.0	1.0	1.0	1.0	1.0	1.0	1.0	1.0
WP_005508610_1	1.0	1.0	1.0	1.0	1.0	1.0	1.0	1.0
WP_005508915_1	1.0	1.0	1.0	1.0	1.0	1.0	1.0	1.0
WP_005507884_1	0.0	0.0	0.0	0.0	0.0	0.0	0.0	0.0
WP_005507778_1	1.0	1.0	1.0	1.0	1.0	1.0	1.0	1.0
WP_005508615_1	1.0	1.0	1.0	1.0	1.0	1.0	1.0	1.0
WP_005507897_1	0.0	0.0	0.0	0.0	0.0	0.0	0.0	0.0
WP_005508424_1	0.0	0.0	0.0	0.0	0.0	0.0	0.0	0.0
WP_005507895_1	0.0	0.0	0.0	0.0	0.0	0.0	0.0	0.0
WP_005508416_1	0.0	0.0	0.0	0.0	0.0	0.0	0.0	0.0
WP_005507824_1	0.0	0.0	0.0	0.0	0.0	0.0	0.0	0.0
WP_005508482_1	0.9556	0.7811	0.9037	0.1145	0.9941	0.5118	0.9678	0.3465
WP_044142315_1	0.0	0.0	0.0	0.0	0.0	0.0	0.0	0.0
WP_005508656_1	1.0	1.0	0.0	0.0	1.0	1.0	1.0	1.0
WP_005508560_1	1.0	1.0	0.0	0.0	1.0	1.0	0.0	0.0
WP_005507786_1	1.0	1.0	0.0	0.0	1.0	1.0	1.0	1.0
WP_005509075_1	1.0	1.0	0.0	0.0	0.0	0.0	0.0	0.0
WP_005507619_1	1.0	1.0	0.0	0.0	0.0	0.0	0.0	0.0
WP_005508723_1	1.0	1.0	0.0	0.0	0.0	0.0	0.0	0.0
WP_005507621_1	1.0	1.0	0.0	0.0	0.0	0.0	0.0	0.0
WP_005508974_1	0.0	0.0	0.0	0.0	0.0	0.0	0.0	0.0
WP_005507626_1	1.0	1.0	0.0	0.0	0.0	0.0	0.0	0.0
WP_005507558_1	1.0	1.0	0.0	0.0	1.0	1.0	1.0	1.0
WP_044142247_1	1.0	1.0	0.0	0.0	1.0	1.0	1.0	1.0
WP_005505069_1	0.9937	0.9384	0.0	0.0	0.0	0.0	0.0	0.0
WP_005507402_1	0.9935	0.9964	0.0	0.0	0.9919	0.9947	0.9924	1.0
WP_005507447_1	0.9935	0.9964	0.0	0.0	0.9919	0.9947	0.9924	1.0
WP_005507445_1	0.9935	0.9964	0.0	0.0	0.9919	0.9947	0.9924	1.0
WP_005508679_1	0.9935	0.9964	0.0	0.0	0.9919	0.9947	0.9924	1.0
WP_005508716_1	1.0	1.0	0.0	0.0	0.0	0.0	0.0	0.0
WP_005507935_1	1.0	1.0	0.0	0.0	0.0	0.0	0.0	0.0
WP_005507670_1	1.0	1.0	0.0	0.0	1.0	1.0	1.0	1.0
WP_005507877_1	1.0	1.0	0.0	0.0	1.0	1.0	1.0	1.0
WP_005508119_1	0.0	0.0	0.0	0.0	0.0	0.0	0.0	0.0
WP_005505666_1	1.0	1.0	0.0	0.0	1.0	1.0	1.0	1.0
WP_005508114_1	1.0	1.0	0.0	0.0	1.0	1.0	1.0	1.0
WP_005509117_1	0.4089	0.3827	0.7775	0.9915	0.9258	0.9973	0.8718	0.9903
WP_005509116_1	0.0	0.0	0.0	0.0	0.0	0.0	0.0	0.0
WP_005509288_1	1.0	1.0	1.0	1.0	1.0	1.0	1.0	1.0
WP_005507827_1	0.0	0.0	0.0	0.0	0.0	0.0	0.0	0.0
WP_005507464_1	1.0	1.0	1.0	1.0	1.0	1.0	1.0	1.0
WP_005508724_1	1.0	1.0	1.0	1.0	1.0	1.0	1.0	1.0
WP_005509085_1	1.0	1.0	1.0	1.0	1.0	1.0	1.0	1.0
WP_005504242_1	1.0	1.0	0.0	0.0	1.0	0.9998	1.0	0.9941
WP_005509257_1	0.0	0.0	0.0	0.0	0.0	0.0	0.0	0.0
WP_005509175_1	0.0	0.0	0.0	0.0	0.0	0.0	0.0	0.0
WP_005508342_1	0.0	0.0	0.0	0.0	0.0	0.0	0.0	0.0
WP_005508842_1	1.0	1.0	1.0	1.0	1.0	1.0	1.0	1.0
WP_005508993_1	1.0	1.0	1.0	1.0	1.0	1.0	1.0	1.0
WP_005507370_1	1.0	1.0	1.0	1.0	1.0	1.0	1.0	1.0
WP_155115016_1	1.0	1.0	1.0	1.0	1.0	1.0	1.0	1.0
WP_005507902_1	1.0	1.0	1.0	1.0	1.0	1.0	1.0	1.0
WP_005508099_1	1.0	1.0	1.0	1.0	1.0	1.0	1.0	1.0
WP_155115061_1	1.0	1.0	1.0	1.0	1.0	1.0	1.0	1.0
WP_005508532_1	1.0	1.0	0.0	0.0	1.0	0.9998	1.0	1.0
WP_005507403_1	0.9598	0.5995	0.0	0.0	0.9631	0.5238	0.0	0.0
WP_005508225_1	0.0	0.0	0.0	0.0	0.0	0.0	0.0	0.0
WP_044141789_1	1.0	1.0	1.0	1.0	1.0	1.0	1.0	1.0
WP_005508227_1	1.0	1.0	1.0	1.0	1.0	1.0	1.0	1.0
WP_005506820_1	1.0	1.0	0.0	0.0	1.0	0.9949	1.0	0.9991
WP_005506461_1	0.8482	0.9852	0.6031	1.0	0.8363	0.9851	0.8423	0.9956
WP_005507808_1	0.8482	0.9852	0.6031	1.0	0.8363	0.9851	0.8423	0.9956
WP_005507810_1	0.8482	0.9852	0.6031	1.0	0.8363	0.9851	0.8423	0.9956
WP_005507804_1	0.8482	0.9852	0.6031	1.0	0.8363	0.9851	0.8423	0.9956
WP_005507807_1	0.8482	0.9852	0.6031	1.0	0.8363	0.9851	0.8423	0.9956
WP_005507806_1	0.8482	0.9852	0.6031	1.0	0.8363	0.9851	0.8423	0.9956
WP_005506460_1	0.8482	0.9852	0.6031	1.0	0.8363	0.9851	0.8423	0.9956
WP_005508386_1	1.0	1.0	1.0	1.0	1.0	1.0	1.0	1.0
WP_005507017_1	1.0	1.0	1.0	1.0	1.0	1.0	1.0	1.0
WP_044141843_1	0.0	0.0	0.0	0.0	0.0	0.0	0.0	0.0
WP_005508433_1	0.9937	0.9384	0.0	0.0	0.0	0.0	0.0	0.0
WP_005507016_1	1.0	1.0	1.0	1.0	1.0	1.0	1.0	1.0
WP_005507019_1	1.0	1.0	1.0	1.0	1.0	1.0	1.0	1.0
WP_005508720_1	1.0	1.0	1.0	1.0	1.0	1.0	1.0	1.0
WP_005508487_1	1.0	1.0	1.0	1.0	1.0	1.0	1.0	1.0
WP_005508034_1	1.0	1.0	1.0	1.0	1.0	1.0	1.0	1.0
WP_005508316_1	0.9994	0.9994	1.0	1.0	0.9995	0.9996	1.0	1.0
WP_013398643_1	1.0	1.0	1.0	1.0	1.0	1.0	1.0	1.0
WP_013397499_1	1.0	1.0	1.0	1.0	1.0	1.0	1.0	1.0
WP_013398742.1	1.0	1.0	1.0	1.0	1.0	1.0	1.0	1.0
WP_115333598_1	1.0	1.0	1.0	1.0	1.0	1.0	1.0	1.0
WP_004005123_1	1.0	1.0	1.0	1.0	1.0	1.0	1.0	1.0
WP_013397707_1	1.0	1.0	1.0	1.0	1.0	1.0	1.0	1.0
WP_013397708_1	1.0	1.0	1.0	1.0	1.0	1.0	1.0	1.0
WP_004005126_1	1.0	1.0	1.0	1.0	1.0	1.0	1.0	1.0
WP_005509119_1	1.0	1.0	0.7754	1.0	0.9226	1.0	0.8695	1.0
WP_005509118_1	1.0	1.0	0.7754	1.0	0.9226	1.0	0.8695	1.0
WP_005508600_1	0.0	0.0	0.0	0.0	0.0	0.0	0.0	0.0
WP_005508224_1	0.0	0.0	0.0	0.0	0.0	0.0	0.0	0.0
WP_005508913_1	0.0	0.0	0.0	0.0	0.0	0.0	0.0	0.0
WP_005508229_1	0.0	0.0	0.0	0.0	0.0	0.0	0.0	0.0
WP_005507747_1	0.0	0.0	0.0	0.0	0.0	0.0	0.0	0.0
WP_005508297_1	0.0	0.0	0.0	0.0	0.0	0.0	0.0	0.0
WP_005507772_1	1.0	1.0	1.0	1.0	1.0	1.0	1.0	1.0
WP_005507853_1	0.0	0.0	0.0	0.0	0.0	0.0	0.0	0.0
WP_005508712_1	0.0	0.0	0.0	0.0	0.0	0.0	0.0	0.0
WP_005507789_1	0.0	0.0	0.0	0.0	0.0	0.0	0.0	0.0
WP_005505951_1	0.0	0.0	0.0	0.0	0.0	0.0	0.0	0.0
WP_005508977_1	0.0	0.0	0.0	0.0	0.0	0.0	0.0	0.0
WP_005508976_1	1.0	1.0	0.0	0.0	0.0	0.0	0.0	0.0
WP_005508194_1	1.0	1.0	0.0	0.0	1.0	0.9949	1.0	0.9991
WP_005508195_1	1.0	1.0	0.0	0.0	1.0	0.9949	1.0	0.9991
WP_044142611_1	1.0	1.0	0.0	0.0	1.0	1.0	0.0	0.0
WP_044143875_1	0.0	0.0	0.0	0.0	0.0	0.0	0.0	0.0
WP_005509301_1	0.0	0.0	0.0	0.0	0.0	0.0	0.0	0.0
WP_005508728_1	0.0	0.0	0.0	0.0	0.0	0.0	0.0	0.0
WP_155115027_1	0.0	0.0	0.0	0.0	0.0	0.0	0.0	0.0
WP_005507067_1	0.0	0.0	0.0	0.0	0.0	0.0	0.0	0.0
WP_005508732_1	1.0	1.0	1.0	1.0	1.0	1.0	1.0	1.0
WP_005505713_1	0.8386	0.4487	0.0	0.0	0.0	0.0	0.0	0.0
WP_005507411_1	0.4089	0.3827	0.7796	0.9829	0.9258	0.9973	0.8726	0.9874
WP_005505596_1	1.0	1.0	0.7754	1.0	0.9226	1.0	0.8695	1.0
WP_005507927_1	1.0	1.0	1.0	1.0	1.0	1.0	1.0	1.0
