## Supplementary material for "Genome-Scale Modeling of *Rothia mucilaginosa* Reveals Insights into Metabolic Capabilities and Therapeutic Strategies for Cystic Fibrosis": Table_S7.xlsx

### Sheet: General
Comparative Analysis of Essential Genes
	Aerobic	Shared	Anaerobic	Shared	Shared
LB	35	35	35	35	35
M9	64		64
SCFM	48	45	48	45	45
SNM	48		48
Shared	35		35

### Sheet: Human Homologs
		Essential genes with human homologs >50%
			WP_005506182.1		methionine adenosyltransferase				Cysteine and methionine metabolism
			WP_005506838.1		phosphopyruvate hydratase				Glycolysis / Gluconeogenesis, Methane metabolism
			WP_005507152.1		phosphoglyceromutase				Glycolysis / Gluconeogenesis
			WP_005507474.1		beta-ketoacyl-ACP synthase II				Fatty acid biosynthesis, Biotin metabolism
			WP_005508106.1		pantetheine-phosphate adenylyltransferase				Pantothenate and CoA biosynthesis
			WP_005508224.1		phosphoribosylformylglycinamidine cyclo-ligase				Purine metabolism
			WP_005508344.1		thymidylate synthase				Folate Biosynthesis, One carbon pool by folate
			WP_005505069.1		IMP dehydrogenase				Purine metabolism
			WP_044141843.1		CTP synthase				Pyrimidine metabolism
			WP_005508119.1		pyruvate kinase				Glycolysis / Gluconeogenesis, Pyruvate metabolism
			WP_005506182.1		methionine adenosyltransferase				Cysteine and methionine metabolism
			WP_005508913.1		ribose-phosphate diphosphokinase				Pentose phosphate pathway, Purine metabolism
			WP_005508974.1		serine hydroxymethyltransferase				Glycine, serine and threonine metabolism, Cyanoamino acid metabolism, Glyoxylate and dicarboxylate metabolism, One carbon pool by folate, Methane metabolism
			WP_005509175.1		adenylosuccinate synthase				Purine metabolism, Alanine, aspartate and glutamate metabolism
			WP_005507626.1		GTP cyclohydrolase I				Folate biosynthesis
			WP_005508976.1		bifunctional phosphoribosylaminoimidazolecarboxamide formyltransferase/IMP cyclohydrolase				Purine metabolism
Legend:
LB&M9[+Glc]		SCFM&SNM
	(Aerobic&Anaerobic)
